# The stem cell-type transcriptome of bioenergy sorghum reveals the spatial regulation of secondary cell wall networks

**DOI:** 10.1101/2023.04.22.537921

**Authors:** Jie Fu, Brian McKinley, Brandon James, William Chrisler, Lye Meng Markillie, Matthew J Gaffrey, Hugh D Mitchell, Galya Orr, Kankshita Swaminathan, John Mullet, Amy Marshall-Colon

## Abstract

Bioenergy sorghum is a low-input, drought-resilient, deep-rooting annual crop that has high biomass yield potential enabling the sustainable production of biofuels, biopower, and bioproducts. Bioenergy sorghum’s 4-5 m stems account for ∼80% of the harvested biomass. Stems accumulate high levels of sucrose that could be used to synthesize bioethanol and useful biopolymers if information about stem cell-type gene expression and regulation was available to enable engineering. To obtain this information, Laser Capture Microdissection (LCM) was used to isolate and collect transcriptome profiles from five major cell types that are present in stems of the sweet sorghum Wray. Transcriptome analysis identified genes with cell-type specific and cell-preferred expression patterns that reflect the distinct metabolic, transport, and regulatory functions of each cell type. Analysis of cell-type specific gene regulatory networks (GRNs) revealed that unique TF families contribute to distinct regulatory landscapes, where regulation is organized through various modes and identifiable network motifs. Cell-specific transcriptome data was combined with a stem developmental transcriptome dataset to identify the GRN that differentially activates the secondary cell wall (SCW) formation in stem xylem sclerenchyma and epidermal cells. The cell-type transcriptomic dataset provides a valuable source of information about the function of sorghum stem cell types and GRNs that will enable the engineering of bioenergy sorghum stems.
