## Supplemental Data Set for "The stem cell-type transcriptome of bioenergy sorghum reveals the spatial regulation of secondary cell wall networks": SupplementalDataSet2 Known cell-type marker genes associated with cell-type specific genes identified in this study.xlsx

### Sheet: Supplementary Table 2 Known cel
Column1 (Cell identity): the cell type where the known marker gene is expressed; Column2 (Known marker gene): Known marker gene; Column3 (General name): the short name for the known marker gene; Column4 (Associated cell-type specific gene in this study): the best sorghum hit for the known marker gene, which was differentially expressed in the same cell type; Column5 (Known marker gene citation): …
Cell identity	Known marker gene	General name	Associated cell-type specific gene in this study	Known marker gene citation
epidermis	AT1G02205	CER1	Sobic.006G144500	Shi et al., 2021
epidermis	AT1G04220	KCS2	Sobic.005G168700	Shi et al., 2021
epidermis	AT1G05230	HDG2	Sobic.002G270900; Sobic.003G096300; Sobic.006G223300; Sobic.007G032100; Sobic.007G065300	Nakamura et al., 2006
epidermis	AT1G07720	KCS3	Sobic.004G341300	Shi et al., 2021
epidermis	AT1G17920	HDG12	Sobic.003G096300; Sobic.006G223300; Sobic.007G065300	Nakamura et al., 2006
epidermis	AT1G27950	LTPG1	Sobic.007G192200	Shi et al., 2021
epidermis	AT1G29670		Sobic.003G295100	Shi et al., 2021
epidermis	AT1G29720		Sobic.004G102100	Shi et al., 2021
epidermis	AT1G64400	LACS3	Sobic.003G258200	Shi et al., 2021
epidermis	AT1G65450	GLC	Sobic.005G122800	Shi et al., 2021
epidermis	AT1G68530	KCS6	Sobic.001G453200	Shi et al., 2021; Yephremov et al., 1999; Pruitt et al., 2000; Hooker et al., 2002
epidermis	AT1G73360	HDG11	Sobic.006G223300; Sobic.007G032100; Sobic.007G065300	Nakamura et al., 2006
epidermis	AT1G74650	MYB31	Sobic.002G201000	Shi et al., 2021
epidermis	AT1G79840	GL2	Sobic.003G096300; Sobic.006G223300	Ingram et al., 2000; Rerie et al., 1994
epidermis	AT2G15050	LTP	Sobic.008G030900	Shi et al., 2021
epidermis	AT2G26250	KCS10	Sobic.001G482300	Shi et al., 2021; Abe et al., 2001. Plant Journal; Yephremov et al., 1999; Pruitt et al., 2000; Hooker et al., 2002
epidermis	AT2G26910	ABCG32	Sobic.003G045700	Shi et al., 2021
epidermis	AT2G38540	LP1	Sobic.008G030900	Schürholz et al., 2018; Shi et al., 2021; Abe et al., 2001; Thoma et al., 1994; Baroux et al., 2001
epidermis	AT2G47240	LACS1	Sobic.003G258200; Sobic.005G156100; Sobic.009G031400	Shi et al., 2021
epidermis	AT3G16030	CES101	Sobic.002G333300	Shi et al., 2021
epidermis	AT3G61150	HDG1	Sobic.002G270900; Sobic.003G096300; Sobic.006G223300	Nakamura et al., 2006
epidermis	AT4G00730	ANL2	Sobic.002G270900; Sobic.003G096300; Sobic.006G223300	Shi et al., 2021
epidermis	AT4G21750	ATML1	Sobic.002G270900; Sobic.003G096300; Sobic.006G223300; Sobic.007G032100; Sobic.007G065300	Lu et al., 1996; Sessions et al., 2014; You et al., 2019; Ingram et al., 2000; Abe et al., 2001
epidermis	AT4G33790	CER4	Sobic.005G063300	Shi et al., 2021
epidermis	AT5G20270	HHP1	Sobic.010G205000	Shi et al., 2021
epidermis	AT5G25610	RD22	Sobic.003G287000	Shi et al., 2021
epidermis	AT5G43760	KCS20	Sobic.005G168700	Shi et al., 2021
epidermis	AT5G46880	HB-7	Sobic.006G223300; Sobic.007G032100; Sobic.007G065300	Nakamura et al., 2006
epidermis	AT5G52170	HDG7	Sobic.002G270900; Sobic.003G096300; Sobic.006G223300; Sobic.007G065300	Nakamura et al., 2006
epidermis	AT5G57800	CER3	Sobic.002G207900; Sobic.004G064000	Shi et al., 2021
epidermis	AT5G62470	MYB96	Sobic.002G201000	Shi et al., 2021
epidermis	Zm00001d021236		Sobic.002G270900; Sobic.003G096300; Sobic.006G223300	Ingram et al., 2000
epidermis	Zm00001d026088		Sobic.002G270900; Sobic.003G096300	Ingram et al., 2000
epidermis	Zm00001d030069		Sobic.006G223300; Sobic.007G065300	Ingram et al., 2000
epidermis	Zm00001d040090		Sobic.002G270900; Sobic.003G096300; Sobic.006G223300; Sobic.007G032100	Ingram et al., 1999; Ingram et al., 2000
epidermis	Zm00001d049443		Sobic.002G270900; Sobic.003G096300; Sobic.006G223300; Sobic.007G032100; Sobic.007G065300	Ingram et al., 2000
fibers	AT1G78780		Sobic.003G285900 (XylemSclerenchyma)	Shi et al., 2021
fibers	AT1G79420		Sobic.001G331100 (XylemSclerenchyma)	Shi et al., 2021
fibers	AT3G15760		Sobic.010G185800 (XylemSclerenchyma)	Shi et al., 2021
phloem	AT1G01070	UMAMIT28	Sobic.010G005401	Shi et al., 2021
phloem	AT1G06490	CalS7	Sobic.003G179600	Shi et al., 2021
phloem	AT1G07640	OBP2	Sobic.008G136100	Shi et al., 2021
phloem	AT1G09460		Sobic.001G026700	Shi et al., 2021
phloem	AT1G11450	UMAMIT27	Sobic.010G005401	Shi et al., 2021
phloem	AT1G68570		Sobic.010G109200	Shi et al., 2021
phloem	AT1G79430	APL	Sobic.004G058700	Abe et al., 2015; Bonke et al., 2003; Shi et al., 2021; Schürholz et al., 2018; You et al., 2019
phloem	AT1G80830	NRAMP1	Sobic.010G227800	Shi et al., 2021
phloem	AT2G03500		Sobic.003G046800	Shi et al., 2021
phloem	AT2G16990		Sobic.001G309900	Shi et al., 2021
phloem	AT2G23950		Sobic.007G142900; Sobic.010G115300	Shi et al., 2021
phloem	AT2G28790		Sobic.003G350400	Shi et al., 2021
phloem	AT2G37590	DOF2.4	Sobic.001G034300	Gursanscky et al., 2016; Miyashima et al., 2019; Shi et al., 2021
phloem	AT3G03910	GDH3	Sobic.001G059100	Shi et al., 2021
phloem	AT3G12730		Sobic.004G058700	Shi et al., 2021
phloem	AT3G14570	GSL04	Sobic.004G107800	Shi et al., 2021
phloem	AT3G16330		Sobic.010G165200	Shi et al., 2021
phloem	AT3G25560	NIK2	Sobic.007G142900; Sobic.010G115300	Shi et al., 2021
phloem	AT3G48770		Sobic.005G124100; Sobic.005G124200; Sobic.005G124500	Shi et al., 2021
phloem	AT3G52490		Sobic.006G074900	Shi et al., 2021
phloem	AT3G58720		Sobic.002G176300	Shi et al., 2021
phloem	AT3G60780		Sobic.002G017800	Shi et al., 2021
phloem	AT4G01440	UMAMIT31	Sobic.010G005401; Sobic.010G006700	Shi et al., 2021
phloem	AT4G01450	UMAMIT30	Sobic.010G006700; Sobic.010G006800	Shi et al., 2021
phloem	AT4G08300	UMAMIT17	Sobic.009G136100	Shi et al., 2021
phloem	AT4G16790		Sobic.001G297000	Shi et al., 2021
phloem	AT4G20270	BAM3	Sobic.005G091000	Shi et al., 2021
phloem	AT4G31500	CYP83B1	Sobic.001G012000	Nintemann et al., 2018; Shi et al., 2021
phloem	AT4G36570	RL3	Sobic.003G231800	Shi et al., 2021
phloem	AT5G02460		Sobic.001G034300	Gursanscky et al., 2016; Miyashima et al., 2020; Shi et al., 2021
phloem	AT5G02600	NAKR1	Sobic.003G167500	Shi et al., 2021
phloem	AT5G05940	ROPGEF5	Sobic.003G356600	Shi et al., 2021
phloem	AT5G06850	FTIP1	Sobic.010G191800	Liu et al.,2012; You et al., 2019
phloem	AT5G09430		Sobic.001G351600	Shi et al., 2021
phloem	AT5G16530	PIN5	Sobic.003G403900	Shi et al., 2021
phloem	AT5G24920	GDU5	Sobic.010G213800	Shi et al., 2021
phloem	AT5G27690		Sobic.009G045600	Shi et al., 2021
phloem	AT5G39340	AHP3	Sobic.009G069500	Shi et al., 2021
phloem	AT5G63710		Sobic.005G182400; Sobic.007G059600	Shi et al., 2021
phloem	AT5G63850	AAP4	Sobic.005G072500	Shi et al., 2021
phloem	AT5G65700	BAM1	Sobic.010G267700	Shi et al., 2021
pith	AT1G03410	2A6	Sobic.006G028300	Shi et al., 2021
pith	AT1G03870	FLA9	Sobic.003G250700	Shi et al., 2021
pith	AT1G06640		Sobic.006G028300	Shi et al., 2021
pith	AT1G06850	bZIP52	Sobic.001G380700	Shi et al., 2021
pith	AT1G12110	NRT1.1	Sobic.001G302800	Shi et al., 2021
pith	AT1G20620	CAT3	Sobic.004G011566	Shi et al., 2021
pith	AT1G22550		Sobic.003G371000	Shi et al., 2021
pith	AT1G30220	INT2	Sobic.002G035200	Shi et al., 2021
pith	AT1G32960	SBT3.3	Sobic.005G165400	Shi et al., 2021
pith	AT1G53210		Sobic.003G021500	Shi et al., 2021
pith	AT1G55110	IDD7	Sobic.003G194600	Shi et al., 2021
pith	AT1G60630		Sobic.004G357000	Shi et al., 2021
pith	AT1G69780	ATHB13	Sobic.001G488900	Shi et al., 2021
pith	AT1G72120		Sobic.003G371000	Shi et al., 2021
pith	AT1G72430		Sobic.007G147600	Shi et al., 2021
pith	AT1G76490	HMG1	Sobic.002G250400	Shi et al., 2021
pith	AT2G06925	PLA2-ALPHA	Sobic.001G120400	Shi et al., 2021
pith	AT2G13610	ABCG5	Sobic.003G387300	Shi et al., 2021
pith	AT2G22170	PLAT2	Sobic.004G232700	Shi et al., 2021
pith	AT2G26690		Sobic.001G302800	Shi et al., 2021
pith	AT2G33170		Sobic.002G239700	Shi et al., 2021
pith	AT2G36910	ABCB1	Sobic.006G105600; Sobic.006G236700	Shi et al., 2021
pith	AT2G38380		Sobic.001G444500	Schürholz et al., 2018; Shi et al., 2021; Valério et al., 2004; Fujimoto et al., 2018
pith	AT2G44210		Sobic.002G072700	Shi et al., 2021
pith	AT3G05980		Sobic.004G307800	Shi et al., 2021
pith	AT3G06210		Sobic.001G363300	Shi et al., 2021
pith	AT3G13810	IDD11	Sobic.003G031800	Shi et al., 2021
pith	AT3G14840		Sobic.002G176700	Shi et al., 2021
pith	AT3G18050		Sobic.002G337600	Shi et al., 2021
pith	AT3G18170		Sobic.010G144400	Shi et al., 2021
pith	AT3G21670		Sobic.001G302800	Shi et al., 2021
pith	AT3G22400	LOX5	Sobic.003G385500; Sobic.003G385900	Shi et al., 2021
pith	AT3G22410		Sobic.001G453900	Shi et al., 2021
pith	AT3G23530		Sobic.002G258400	Shi et al., 2021
pith	AT3G23820	GAE6	Sobic.002G256100	Shi et al., 2021
pith	AT3G27170	CLC-B	Sobic.004G075800; Sobic.004G179300	Shi et al., 2021
pith	AT3G44990	XTH31	Sobic.001G309000	Shi et al., 2021
pith	AT3G45260		Sobic.003G031800	Shi et al., 2021
pith	AT3G47250		Sobic.006G139600	Shi et al., 2021
pith	AT3G49220		Sobic.003G148400	Shi et al., 2021
pith	AT3G55260	HEXO1	Sobic.009G138300	Shi et al., 2021
pith	AT3G57520	SIP2	Sobic.002G075800; Sobic.010G057300	Shi et al., 2021
pith	AT3G58620	TTL4	Sobic.003G220500	Shi et al., 2021
pith	AT3G61630	CRF6	Sobic.003G243500	Shi et al., 2021
pith	AT4G11530	CRK34	Sobic.002G327500	Shi et al., 2021
pith	AT4G16380		Sobic.002G370100	Shi et al., 2021
pith	AT4G20260	PCAP1	Sobic.004G128600	Shi et al., 2021
pith	AT4G23820		Sobic.003G223100	Shi et al., 2021
pith	AT4G25990	CIL	Sobic.004G040100	Shi et al., 2021
pith	AT4G28250	EXPB3	Sobic.004G227900	Shi et al., 2021
pith	AT4G30270	XTH24	Sobic.010G246700	Shi et al., 2021
pith	AT4G39730	PLAT1	Sobic.004G232700	Shi et al., 2021
pith	AT5G08380	AGAL1	Sobic.001G208200	Shi et al., 2021
pith	AT5G13140		Sobic.002G259200	Shi et al., 2021
pith	AT5G14130		Sobic.007G192300	Shi et al., 2021
pith	AT5G18980		Sobic.001G363300	Shi et al., 2021
pith	AT5G20820		Sobic.007G147600	Shi et al., 2021
pith	AT5G26230	MAKR1	Sobic.009G125800	Shi et al., 2021
pith	AT5G41920		Sobic.002G342800	Shi et al., 2021
pith	AT5G49360	BXL1	Sobic.005G211500	Shi et al., 2021
pith	AT5G54250	CNGC4	Sobic.003G317700; Sobic.009G188800	Shi et al., 2021
pith	AT5G56040		Sobic.002G239700; Sobic.003G052100	Shi et al., 2021
pith	AT5G59540		Sobic.006G028300	Shi et al., 2021
pith	AT5G59720	HSP18.2	Sobic.003G082000	Shi et al., 2021
pith	AT5G66040	STR16	Sobic.010G270300	Shi et al., 2021
pith	AT5G66170	STR18	Sobic.010G270300	Shi et al., 2021
xylem	AT1G17950	MYB52	Sobic.001G110900 (XylemSclerenchyma)	Zhong et al., 2008
xylem	AT1G28470	NAC010	Sobic.003G251800 (XylemSclerenchyma)	Zhong et al., 2008
xylem	AT1G35710		Sobic.002G035600 (VascularParenchyma)	Shi et al., 2021
xylem	AT1G59740		Sobic.005G090600 (VascularParenchyma); Sobic.006G089300 (XylemParenchyma)	Shi et al., 2021
xylem	AT1G63910	AtMYB103	Sobic.007G039100 (XylemSclerenchyma)	Zhong et al., 2008
xylem	AT1G73410	MYB54	Sobic.001G110900 (XylemSclerenchyma)	Zhong et al., 2008
xylem	AT1G78000	SULTR1; 2	Sobic.001G470600 (VascularParenchyma)	Shi et al., 2021
xylem	AT2G17040	NAC036	Sobic.001G515800 (VascularParenchyma)	Shi et al., 2021
xylem	AT3G11420		Sobic.006G188600 (VascularParenchyma)	Shi et al., 2021
xylem	AT4G12350	MYB42	Sobic.007G178300 (XylemSclerenchyma)	Zhong et al., 2008
xylem	AT4G22680	MYB85	Sobic.007G178300 (XylemSclerenchyma)	Zhong et al., 2008
xylem	AT4G28500	NAC073	Sobic.003G251800 (XylemSclerenchyma)	Zhong et al., 2008
xylem	AT5G03270	LOG6	Sobic.001G217700 (VascularParenchyma); Sobic.004G221100 (XylemParenchyma)	Shi et al., 2021
