## Supplemental Data Set for "The stem cell-type transcriptome of bioenergy sorghum reveals the spatial regulation of secondary cell wall networks": SupplementalDataSet7 Cell-type specific genes involved in KEGG transporter categories.xlsx

### Sheet: Epidermis
Level 1	Level 2	K number	Transporter	cell_specific_gene
ABC transporters, eukaryotic type	ABCB (MDR/TAP) subfamily	K05658	ABCB1, CD243; ATP-binding cassette, subfamily B (MDR/TAP), member 1 [EC:7.6.2.2]	Sobic.004G274600
ABC transporters, eukaryotic type	ABCB (MDR/TAP) subfamily	K05658	ABCB1, CD243; ATP-binding cassette, subfamily B (MDR/TAP), member 1 [EC:7.6.2.2]	Sobic.006G014800
ABC transporters, eukaryotic type	ABCB (MDR/TAP) subfamily	K05658	ABCB1, CD243; ATP-binding cassette, subfamily B (MDR/TAP), member 1 [EC:7.6.2.2]	Sobic.009G034500
ABC transporters, eukaryotic type	ABCC (CFTR/MRP) subfamily	K05665	ABCC1; ATP-binding cassette, subfamily C (CFTR/MRP), member 1 [EC:7.6.2.3]	Sobic.009G072400
ABC transporters, eukaryotic type	ABCG (White) subfamily	K05681	ABCG2, CD338; ATP-binding cassette, subfamily G (WHITE), member 2	Sobic.001G499100
Major facilitator superfamily (MFS)	Phosphate and organophosphate transporters	K08176	PHO84; MFS transporter, PHS family, inorganic phosphate transporter	Sobic.001G234800
Other transporters	Pores ion channels [TC:1]	K00799	GST, gst; glutathione S-transferase [EC:2.5.1.18]	Sobic.001G317400
Other transporters	Electrochemical potential-driven transporters [TC:2]	K03452	MHX; magnesium/proton exchanger	Sobic.005G206500
Other transporters	Electrochemical potential-driven transporters [TC:2]	K03549	kup; KUP system potassium uptake protein	Sobic.001G379900
Other transporters	Electrochemical potential-driven transporters [TC:2]	K03549	kup; KUP system potassium uptake protein	Sobic.002G001800
Other transporters	Aquaporins and small neutral solute transporters [TC:1.A.8]	K09874	NIP; aquaporin NIP	Sobic.004G102200
Other transporters	Aquaporins and small neutral solute transporters [TC:1.A.8]	K09874	NIP; aquaporin NIP	Sobic.009G075900
Solute carrier family (SLC)	SLC47: Multidrug and Toxin Extrusion (MATE) family	K03327	TC.MATE, SLC47A, norM, mdtK, dinF; multidrug resistance protein, MATE family	Sobic.001G162400
Solute carrier family (SLC)	SLC47: Multidrug and Toxin Extrusion (MATE) family	K03327	TC.MATE, SLC47A, norM, mdtK, dinF; multidrug resistance protein, MATE family	Sobic.001G185400
Solute carrier family (SLC)	SLC47: Multidrug and Toxin Extrusion (MATE) family	K03327	TC.MATE, SLC47A, norM, mdtK, dinF; multidrug resistance protein, MATE family	Sobic.001G273100
Solute carrier family (SLC)	SLC47: Multidrug and Toxin Extrusion (MATE) family	K03327	TC.MATE, SLC47A, norM, mdtK, dinF; multidrug resistance protein, MATE family	Sobic.007G165500
Solute carrier family (SLC)	SLC11: Proton-coupled metal ion transporter	K12347	SLC11A1, NRAMP1; natural resistance-associated macrophage protein 1	Sobic.005G134600
Solute carrier family (SLC)	SLC23: Na+-dependent ascorbic acid transporter	K14611	SLC23A1, SVCT1; solute carrier family 23 (nucleobase transporter), member 1	Sobic.002G168600
Solute carrier family (SLC)	SLC39: Metal ion transporter	K14709	SLC39A1_2_3, ZIP1_2_3; solute carrier family 39 (zinc transporter), member 1/2/3	Sobic.001G142800
Solute carrier family (SLC)	SLC39: Metal ion transporter	K14709	SLC39A1_2_3, ZIP1_2_3; solute carrier family 39 (zinc transporter), member 1/2/3	Sobic.002G083200
Solute carrier family (SLC)	SLC39: Metal ion transporter	K14709	SLC39A1_2_3, ZIP1_2_3; solute carrier family 39 (zinc transporter), member 1/2/3	Sobic.009G170500
Solute carrier family (SLC)	SLC50: Sugar efflux transporter	K15382	SLC50A, SWEET; solute carrier family 50 (sugar transporter)	Sobic.003G213000
Solute carrier family (SLC)	SLC50: Sugar efflux transporter	K15382	SLC50A, SWEET; solute carrier family 50 (sugar transporter)	Sobic.004G157100
Solute carrier family (SLC)	SLC50: Sugar efflux transporter	K15382	SLC50A, SWEET; solute carrier family 50 (sugar transporter)	Sobic.009G143500
Solute carrier family (SLC)	SLC54: Mitochondrial pyruvate carrier	K22139	MPC2; mitochondrial pyruvate carrier 2	Sobic.007G078100

### Sheet: Pith
Level 1	Level 2	K number	Transporter	cell_specific_gene
ABC transporters, eukaryotic type	ABCB (MDR/TAP) subfamily	K05658	ABCB1, CD243; ATP-binding cassette, subfamily B (MDR/TAP), member 1 [EC:7.6.2.2]	Sobic.006G105600
ABC transporters, eukaryotic type	ABCB (MDR/TAP) subfamily	K05658	ABCB1, CD243; ATP-binding cassette, subfamily B (MDR/TAP), member 1 [EC:7.6.2.2]	Sobic.006G236700
Major facilitator superfamily (MFS)	Sugar transporters	K03444	ERD6, ESL1; MFS transporter, SP family, ERD6-like sugar transporter	Sobic.001G362601
Major facilitator superfamily (MFS)	Sugar transporters	K08150	SLC2A13, ITR; MFS transporter, SP family, solute carrier family 2 (myo-inositol transporter), member 13	Sobic.002G035200
Major facilitator superfamily (MFS)	Sugar transporters	K24193	STP; MFS transporter, SP family, sugar:H+ symporter	Sobic.001G190200
Other transporters	Pores ion channels [TC:1]	K00799	GST, gst; glutathione S-transferase [EC:2.5.1.18]	Sobic.001G012500
Other transporters	Electrochemical potential-driven transporters [TC:2]	K03834	tyrP; tyrosine-specific transport protein	Sobic.002G406700
Other transporters	Electrochemical potential-driven transporters [TC:2]	K07300	chaA, CAX; Ca2+:H+ antiporter	Sobic.003G184765
Other transporters	Aquaporins and small neutral solute transporters [TC:1.A.8]	K09872	PIP; aquaporin PIP	Sobic.006G150100
Other transporters	Pores ion channels [TC:1]	K16075	MRS2, MFM1; magnesium transporter	Sobic.001G135100
Other transporters	Electrochemical potential-driven transporters [TC:2]	K24976	TRK, HKT; Trk/Ktr/HKT type cation transporter	Sobic.006G208100
Solute carrier family (SLC)	SLC47: Multidrug and Toxin Extrusion (MATE) family	K03327	TC.MATE, SLC47A, norM, mdtK, dinF; multidrug resistance protein, MATE family	Sobic.002G232200
Solute carrier family (SLC)	SLC47: Multidrug and Toxin Extrusion (MATE) family	K03327	TC.MATE, SLC47A, norM, mdtK, dinF; multidrug resistance protein, MATE family	Sobic.004G129900
Solute carrier family (SLC)	SLC2: Facilitative GLUT transporter	K08150	SLC2A13, ITR; MFS transporter, SP family, solute carrier family 2 (myo-inositol transporter), member 13	Sobic.002G035200
Solute carrier family (SLC)	SLC36: Proton-coupled amino acid transporter	K14209	SLC36A, PAT; solute carrier family 36 (proton-coupled amino acid transporter)	Sobic.004G285800
Solute carrier family (SLC)	SLC15: Proton oligopeptide cotransporter	K14638	SLC15A3_4, PHT; solute carrier family 15 (peptide/histidine transporter), member 3/4	Sobic.001G276600
Solute carrier family (SLC)	SLC15: Proton oligopeptide cotransporter	K14638	SLC15A3_4, PHT; solute carrier family 15 (peptide/histidine transporter), member 3/4	Sobic.001G302800
Solute carrier family (SLC)	SLC15: Proton oligopeptide cotransporter	K14638	SLC15A3_4, PHT; solute carrier family 15 (peptide/histidine transporter), member 3/4	Sobic.003G371000
Solute carrier family (SLC)	SLC15: Proton oligopeptide cotransporter	K14638	SLC15A3_4, PHT; solute carrier family 15 (peptide/histidine transporter), member 3/4	Sobic.009G136500
Solute carrier family (SLC)	SLC20: Type III Na+-phosphate cotransporter	K14640	SLC20A, PIT; solute carrier family 20 (sodium-dependent phosphate transporter)	Sobic.004G199900
Solute carrier family (SLC)	SLC32: Vesicular inhibitory amino acid transporter	K15015	SLC32A, VGAT; solute carrier family 32 (vesicular inhibitory amino acid transporter)	Sobic.004G325100
Solute carrier family (SLC)	SLC32: Vesicular inhibitory amino acid transporter	K15015	SLC32A, VGAT; solute carrier family 32 (vesicular inhibitory amino acid transporter)	Sobic.010G146700
Solute carrier family (SLC)	SLC25: Mitochondrial carrier	K15111	SLC25A26; solute carrier family 25 (mitochondrial S-adenosylmethionine transporter), member 26	Sobic.004G249600
Solute carrier family (SLC)	SLC35: Nucleoside-sugar transporter	K15283	SLC35E1; solute carrier family 35, member E1	Sobic.003G002300
Solute carrier family (SLC)	SLC35: Nucleoside-sugar transporter	K15287	SLC35F1_2; solute carrier family 35, member F1/2	Sobic.002G262400
Solute carrier family (SLC)	SLC50: Sugar efflux transporter	K15382	SLC50A, SWEET; solute carrier family 50 (sugar transporter)	Sobic.003G377700

### Sheet: Phloem
Level 1	Level 2	K number	Transporter	cell_specific_gene
ABC transporters, eukaryotic type	ABCB (MDR/TAP) subfamily	K05658	ABCB1, CD243; ATP-binding cassette, subfamily B (MDR/TAP), member 1 [EC:7.6.2.2]	Sobic.003G281400
Major facilitator superfamily (MFS)	Sugar transporters	K24193	STP; MFS transporter, SP family, sugar:H+ symporter	Sobic.001G543500
Major facilitator superfamily (MFS)	Sugar transporters	K24193	STP; MFS transporter, SP family, sugar:H+ symporter	Sobic.006G102400
Other transporters	Pores ion channels [TC:1]	K00799	GST, gst; glutathione S-transferase [EC:2.5.1.18]	Sobic.003G426300
Other transporters	Electrochemical potential-driven transporters [TC:2]	K03549	kup; KUP system potassium uptake protein	Sobic.006G213500
Other transporters	Electrochemical potential-driven transporters [TC:2]	K03549	kup; KUP system potassium uptake protein	Sobic.007G153001
Other transporters	Pores ion channels [TC:1]	K07277	SAM50, TOB55, bamA; outer membrane protein insertion porin family	Sobic.003G343200
Other transporters	Aquaporins and small neutral solute transporters [TC:1.A.8]	K09874	NIP; aquaporin NIP	Sobic.001G195800
Other transporters	Aquaporins and small neutral solute transporters [TC:1.A.8]	K09874	NIP; aquaporin NIP	Sobic.004G238100
Other transporters	Electrochemical potential-driven transporters [TC:2]	K13947	PIN; auxin efflux carrier family protein	Sobic.003G403900
Other transporters	Electrochemical potential-driven transporters [TC:2]	K24195	XPR1, PHO1; xenotropic and polytropic retrovirus receptor 1	Sobic.003G101000
Other transporters	Electrochemical potential-driven transporters [TC:2]	K24195	XPR1, PHO1; xenotropic and polytropic retrovirus receptor 1	Sobic.010G138800
Other transporters	Electrochemical potential-driven transporters [TC:2]	K24917	AAP; amino acid permease	Sobic.005G072500
Other transporters	Electrochemical potential-driven transporters [TC:2]	K24917	AAP; amino acid permease	Sobic.007G087400
Other transporters	Electrochemical potential-driven transporters [TC:2]	K24917	AAP; amino acid permease	Sobic.008G058400
Other transporters	Electrochemical potential-driven transporters [TC:2]	K24976	TRK, HKT; Trk/Ktr/HKT type cation transporter	Sobic.004G059800
Solute carrier family (SLC)	SLC47: Multidrug and Toxin Extrusion (MATE) family	K03327	TC.MATE, SLC47A, norM, mdtK, dinF; multidrug resistance protein, MATE family	Sobic.001G185600
Solute carrier family (SLC)	SLC47: Multidrug and Toxin Extrusion (MATE) family	K03327	TC.MATE, SLC47A, norM, mdtK, dinF; multidrug resistance protein, MATE family	Sobic.001G446800
Solute carrier family (SLC)	SLC23: Na+-dependent ascorbic acid transporter	K14611	SLC23A1, SVCT1; solute carrier family 23 (nucleobase transporter), member 1	Sobic.003G303000
Solute carrier family (SLC)	SLC23: Na+-dependent ascorbic acid transporter	K14611	SLC23A1, SVCT1; solute carrier family 23 (nucleobase transporter), member 1	Sobic.007G106300
Solute carrier family (SLC)	SLC23: Na+-dependent ascorbic acid transporter	K14611	SLC23A1, SVCT1; solute carrier family 23 (nucleobase transporter), member 1	Sobic.008G019300
Solute carrier family (SLC)	SLC15: Proton oligopeptide cotransporter	K14638	SLC15A3_4, PHT; solute carrier family 15 (peptide/histidine transporter), member 3/4	Sobic.010G109200
Solute carrier family (SLC)	SLC31: Copper transporter	K14686	SLC31A1, CTR1; solute carrier family 31 (copper transporter), member 1	Sobic.006G074100
Solute carrier family (SLC)	SLC29: Facilitative nucleoside transporter	K15014	SLC29A1_2_3, ENT1_2_3; solute carrier family 29 (equilibrative nucleoside transporter), member 1/2/3	Sobic.002G336600
Solute carrier family (SLC)	SLC50: Sugar efflux transporter	K15382	SLC50A, SWEET; solute carrier family 50 (sugar transporter)	Sobic.004G133500
Solute carrier family (SLC)	SLC50: Sugar efflux transporter	K15382	SLC50A, SWEET; solute carrier family 50 (sugar transporter)	Sobic.008G094000
Solute carrier family (SLC)	SLC50: Sugar efflux transporter	K15382	SLC50A, SWEET; solute carrier family 50 (sugar transporter)	Sobic.008G094300
Solute carrier family (SLC)	SLC50: Sugar efflux transporter	K15382	SLC50A, SWEET; solute carrier family 50 (sugar transporter)	Sobic.008G094400
Solute carrier family (SLC)	SLC50: Sugar efflux transporter	K15382	SLC50A, SWEET; solute carrier family 50 (sugar transporter)	Sobic.009G080900
Solute carrier family (SLC)	SLC11: Proton-coupled metal ion transporter	K21398	SLC11A2, DMT1, NRAMP2; natural resistance-associated macrophage protein 2	Sobic.010G227800

### Sheet: Xylem sclerenchyma
Level 1	Level 2	K number	Transporter	cell_specific_gene
Major facilitator superfamily (MFS)	Sugar transporters	K24193	STP; MFS transporter, SP family, sugar:H+ symporter	Sobic.006G102800
Other transporters	Pores ion channels [TC:1]	K00799	GST, gst; glutathione S-transferase [EC:2.5.1.18]	Sobic.004G171400
Solute carrier family (SLC)	SLC13: Human Na+-sulfate/carboxylate cotransporter	K14445	SLC13A2_3_5; solute carrier family 13 (sodium-dependent dicarboxylate transporter), member 2/3/5	Sobic.002G245300
Solute carrier family (SLC)	SLC15: Proton oligopeptide cotransporter	K14638	SLC15A3_4, PHT; solute carrier family 15 (peptide/histidine transporter), member 3/4	Sobic.001G282000
Solute carrier family (SLC)	SLC15: Proton oligopeptide cotransporter	K14638	SLC15A3_4, PHT; solute carrier family 15 (peptide/histidine transporter), member 3/4	Sobic.003G392700
Solute carrier family (SLC)	SLC35: Nucleoside-sugar transporter	K15285	SLC35E3; solute carrier family 35, member E3	Sobic.006G149400

### Sheet: Vascular parenchyma
Level 1	Level 2	K number	Transporter	cell_specific_gene
ABC transporters, eukaryotic type	ABCB (MDR/TAP) subfamily	K05658	ABCB1, CD243; ATP-binding cassette, subfamily B (MDR/TAP), member 1 [EC:7.6.2.2]	Sobic.003G267300
ABC transporters, eukaryotic type	ABCB (MDR/TAP) subfamily	K05658	ABCB1, CD243; ATP-binding cassette, subfamily B (MDR/TAP), member 1 [EC:7.6.2.2]	Sobic.004G073300
ABC transporters, eukaryotic type	ABCB (MDR/TAP) subfamily	K05658	ABCB1, CD243; ATP-binding cassette, subfamily B (MDR/TAP), member 1 [EC:7.6.2.2]	Sobic.004G073400
ABC transporters, eukaryotic type	ABCB (MDR/TAP) subfamily	K05658	ABCB1, CD243; ATP-binding cassette, subfamily B (MDR/TAP), member 1 [EC:7.6.2.2]	Sobic.004G073600
ABC transporters, eukaryotic type	ABCC (CFTR/MRP) subfamily	K05665	ABCC1; ATP-binding cassette, subfamily C (CFTR/MRP), member 1 [EC:7.6.2.3]	Sobic.006G195800
ABC transporters, eukaryotic type	ABCG (White) subfamily	K05681	ABCG2, CD338; ATP-binding cassette, subfamily G (WHITE), member 2	Sobic.005G061000
ABC transporters, eukaryotic type	ABCG (White) subfamily	K05681	ABCG2, CD338; ATP-binding cassette, subfamily G (WHITE), member 2	Sobic.007G054500
Major facilitator superfamily (MFS)	Phosphate and organophosphate transporters	K13783	SLC37A1_2; MFS transporter, OPA family, solute carrier family 37 (glycerol-3-phosphate transporter), member 1/2	Sobic.006G173000
Major facilitator superfamily (MFS)	Sugar transporters	K24193	STP; MFS transporter, SP family, sugar:H+ symporter	Sobic.001G297600
Other transporters	Pores ion channels [TC:1]	K00799	GST, gst; glutathione S-transferase [EC:2.5.1.18]	Sobic.003G264500
Other transporters	Aquaporins and small neutral solute transporters [TC:1.A.8]	K09872	PIP; aquaporin PIP	Sobic.002G125700
Other transporters	Aquaporins and small neutral solute transporters [TC:1.A.8]	K09873	TIP; aquaporin TIP	Sobic.006G170600
Other transporters	Electrochemical potential-driven transporters [TC:2]	K13947	PIN; auxin efflux carrier family protein	Sobic.003G327500
Other transporters	Electrochemical potential-driven transporters [TC:2]	K13947	PIN; auxin efflux carrier family protein	Sobic.004G240900
Other transporters	Electrochemical potential-driven transporters [TC:2]	K13947	PIN; auxin efflux carrier family protein	Sobic.010G095100
Other transporters	Electrochemical potential-driven transporters [TC:2]	K17469	SULTR2; sulfate transporter 2, low-affinity	Sobic.001G470900
Other transporters	Electrochemical potential-driven transporters [TC:2]	K17470	SULTR1; sulfate transporter 1, high-affinity	Sobic.001G470600
Other transporters	Pores ion channels [TC:1]	K20858	MCU; calcium uniporter protein, mitochondrial	Sobic.001G449100
Other transporters	Pores ion channels [TC:1]	K21867	AKT, KAT, GORK, SKOR; potassium channel	Sobic.003G237900
Other transporters	Pores ion channels [TC:1]	K21867	AKT, KAT, GORK, SKOR; potassium channel	Sobic.010G102800
Other transporters	Pores ion channels [TC:1]	K21989	TMEM63, CSC1; calcium permeable stress-gated cation channel	Sobic.001G282700
Other transporters	Pores ion channels [TC:1]	K22048	MSL4S; mechanosensitive ion channel protein 4/5/6/7/8/9/10	Sobic.010G077300
Other transporters	Electrochemical potential-driven transporters [TC:2]	K22736	VIT; vacuolar iron transporter family protein	Sobic.006G161800
Other transporters	Electrochemical potential-driven transporters [TC:2]	K22736	VIT; vacuolar iron transporter family protein	Sobic.006G276300
Other transporters	Electrochemical potential-driven transporters [TC:2]	K24195	XPR1, PHO1; xenotropic and polytropic retrovirus receptor 1	Sobic.004G339800
Other transporters	Electrochemical potential-driven transporters [TC:2]	K24917	AAP; amino acid permease	Sobic.003G375900
Other transporters	Electrochemical potential-driven transporters [TC:2]	K24917	AAP; amino acid permease	Sobic.003G376000
Other transporters	Electrochemical potential-driven transporters [TC:2]	K24917	AAP; amino acid permease	Sobic.008G058900
Other transporters	Electrochemical potential-driven transporters [TC:2]	K24917	AAP; amino acid permease	Sobic.008G059000
Other transporters	Electrochemical potential-driven transporters [TC:2]	K24917	AAP; amino acid permease	Sobic.008G059200
Other transporters	Electrochemical potential-driven transporters [TC:2]	K24917	AAP; amino acid permease	Sobic.008G059400
Other transporters	Electrochemical potential-driven transporters [TC:2]	K24917	AAP; amino acid permease	Sobic.009G142800
Solute carrier family (SLC)	SLC47: Multidrug and Toxin Extrusion (MATE) family	K03327	TC.MATE, SLC47A, norM, mdtK, dinF; multidrug resistance protein, MATE family	Sobic.001G003700
Solute carrier family (SLC)	SLC47: Multidrug and Toxin Extrusion (MATE) family	K03327	TC.MATE, SLC47A, norM, mdtK, dinF; multidrug resistance protein, MATE family	Sobic.001G019700
Solute carrier family (SLC)	SLC65: NPC-type cholesterol transporter	K12385	NPC1; Niemann-Pick C1 protein	Sobic.006G179400
Solute carrier family (SLC)	SLC24: Na+/(Ca2+-K+) exchanger	K13754	SLC24A6, NCKX6; solute carrier family 24 (sodium/potassium/calcium exchanger), member 6	Sobic.008G033300
Solute carrier family (SLC)	SLC37: Sugar-phosphate/phosphate exchanger	K13783	SLC37A1_2; MFS transporter, OPA family, solute carrier family 37 (glycerol-3-phosphate transporter), member 1/2	Sobic.006G173000
Solute carrier family (SLC)	SLC23: Na+-dependent ascorbic acid transporter	K14611	SLC23A1, SVCT1; solute carrier family 23 (nucleobase transporter), member 1	Sobic.003G362200
Solute carrier family (SLC)	SLC15: Proton oligopeptide cotransporter	K14638	SLC15A3_4, PHT; solute carrier family 15 (peptide/histidine transporter), member 3/4	Sobic.004G243200
Solute carrier family (SLC)	SLC9: Na+/H+ exchanger	K14724	SLC9A8, NHE8; solute carrier family 9 (sodium/hydrogen exchanger), member 8	Sobic.002G408100
Solute carrier family (SLC)	SLC35: Nucleoside-sugar transporter	K15285	SLC35E3; solute carrier family 35, member E3	Sobic.002G353400
Solute carrier family (SLC)	SLC50: Sugar efflux transporter	K15382	SLC50A, SWEET; solute carrier family 50 (sugar transporter)	Sobic.003G015200
Solute carrier family (SLC)	SLC50: Sugar efflux transporter	K15382	SLC50A, SWEET; solute carrier family 50 (sugar transporter)	Sobic.004G136600
Solute carrier family (SLC)	SLC50: Sugar efflux transporter	K15382	SLC50A, SWEET; solute carrier family 50 (sugar transporter)	Sobic.007G191200
Solute carrier family (SLC)	SLC11: Proton-coupled metal ion transporter	K21398	SLC11A2, DMT1, NRAMP2; natural resistance-associated macrophage protein 2	Sobic.002G095400
