## Supplemental Data Set for "The stem cell-type transcriptome of bioenergy sorghum reveals the spatial regulation of secondary cell wall networks": SupplementalDataSet8 Hierarchy for TF family binding the largest proportion of cell-type specific genes through enriched motifs.xlsx

### Sheet: Epidermis
TFs with ‘High’ in Hierarchy column are cell-type specific TFs from various families, which can regulate non-cell-type specific TFs (labelled with ‘Low’) from the family with the most overrepresented enriched motif.
TF	Family	type	Hierarchy
Sobic.002G206400	AP2	Epidermis_specific	High
Sobic.007G142700	AP2	Epidermis_specific	High
Sobic.001G356800	C2H2	Epidermis_specific	High
Sobic.004G084600	ERF	Epidermis_specific	High
Sobic.009G238500	ERF	Epidermis_specific	High
Sobic.010G185300	ERF	Epidermis_specific	High
Sobic.007G132000	G2-like	Epidermis_specific	High
Sobic.008G004200	G2-like	Epidermis_specific	High
Sobic.001G468400	HD-ZIP	Epidermis_specific	High
Sobic.001G476300	HD-ZIP	Epidermis_specific	High
Sobic.002G270900	HD-ZIP	Epidermis_specific	High
Sobic.003G096300	HD-ZIP	Epidermis_specific	High
Sobic.006G223300	HD-ZIP	Epidermis_specific	High
Sobic.007G032100	HD-ZIP	Epidermis_specific	High
Sobic.007G065300	HD-ZIP	Epidermis_specific	High
Sobic.005G004700	LBD	Epidermis_specific	High
Sobic.001G526800	MIKC_MADS	Epidermis_specific	High
Sobic.001G356000	MYB	Epidermis_specific	High
Sobic.002G201000	MYB	Epidermis_specific	High
Sobic.002G385450	MYB	Epidermis_specific	High
Sobic.005G155900	MYB	Epidermis_specific	High
Sobic.006G148000	MYB	Epidermis_specific	High
Sobic.007G136500	MYB	Epidermis_specific	High
Sobic.008G020300	MYB	Epidermis_specific	High
Sobic.008G137500	MYB	Epidermis_specific	High
Sobic.009G216900	MYB	Epidermis_specific	High
Sobic.003G034300	MYB_related	Epidermis_specific	High
Sobic.007G015500	NAC	Epidermis_specific	High
Sobic.007G018100	NAC	Epidermis_specific	High
Sobic.009G140500	NAC	Epidermis_specific	High
Sobic.003G138400	WRKY	Epidermis_specific	High
Sobic.003G248400	WRKY	Epidermis_specific	High
Sobic.003G353000	WRKY	Epidermis_specific	High
Sobic.002G201100	ZF-HD	Epidermis_specific	High
Sobic.001G488400	bHLH	Epidermis_specific	High
Sobic.003G191800	bHLH	Epidermis_specific	High
Sobic.003G412200	bHLH	Epidermis_specific	High
Sobic.004G140000	bHLH	Epidermis_specific	High
Sobic.004G336700	bHLH	Epidermis_specific	High
Sobic.006G076900	bHLH	Epidermis_specific	High
Sobic.006G175500	bHLH	Epidermis_specific	High
Sobic.001G522500	bZIP	Epidermis_specific	High
Sobic.001G056700	bZIP	Non_Epidermis_specific	Low
Sobic.001G380700	bZIP	Non_Epidermis_specific	Low
Sobic.001G388300	bZIP	Non_Epidermis_specific	Low
Sobic.001G390800	bZIP	Non_Epidermis_specific	Low
Sobic.001G441400	bZIP	Non_Epidermis_specific	Low
Sobic.002G055000	bZIP	Non_Epidermis_specific	Low
Sobic.002G076100	bZIP	Non_Epidermis_specific	Low
Sobic.002G153100	bZIP	Non_Epidermis_specific	Low
Sobic.002G162800	bZIP	Non_Epidermis_specific	Low
Sobic.002G225100	bZIP	Non_Epidermis_specific	Low
Sobic.002G264100	bZIP	Non_Epidermis_specific	Low
Sobic.002G395600	bZIP	Non_Epidermis_specific	Low
Sobic.002G418100	bZIP	Non_Epidermis_specific	Low
Sobic.002G424000	bZIP	Non_Epidermis_specific	Low
Sobic.003G049400	bZIP	Non_Epidermis_specific	Low
Sobic.003G081000	bZIP	Non_Epidermis_specific	Low
Sobic.003G183000	bZIP	Non_Epidermis_specific	Low
Sobic.003G327000	bZIP	Non_Epidermis_specific	Low
Sobic.003G329500	bZIP	Non_Epidermis_specific	Low
Sobic.003G332200	bZIP	Non_Epidermis_specific	Low
Sobic.003G363400	bZIP	Non_Epidermis_specific	Low
Sobic.003G368300	bZIP	Non_Epidermis_specific	Low
Sobic.004G026700	bZIP	Non_Epidermis_specific	Low
Sobic.004G031100	bZIP	Non_Epidermis_specific	Low
Sobic.004G059900	bZIP	Non_Epidermis_specific	Low
Sobic.004G077500	bZIP	Non_Epidermis_specific	Low
Sobic.004G078800	bZIP	Non_Epidermis_specific	Low
Sobic.004G085600	bZIP	Non_Epidermis_specific	Low
Sobic.004G168800	bZIP	Non_Epidermis_specific	Low
Sobic.004G309600	bZIP	Non_Epidermis_specific	Low
Sobic.004G359200	bZIP	Non_Epidermis_specific	Low
Sobic.005G046100	bZIP	Non_Epidermis_specific	Low
Sobic.005G100600	bZIP	Non_Epidermis_specific	Low
Sobic.007G061100	bZIP	Non_Epidermis_specific	Low
Sobic.007G155900	bZIP	Non_Epidermis_specific	Low
Sobic.007G182500	bZIP	Non_Epidermis_specific	Low
Sobic.007G184800	bZIP	Non_Epidermis_specific	Low
Sobic.008G046600	bZIP	Non_Epidermis_specific	Low
Sobic.008G067900	bZIP	Non_Epidermis_specific	Low
Sobic.008G083200	bZIP	Non_Epidermis_specific	Low
Sobic.008G129300	bZIP	Non_Epidermis_specific	Low
Sobic.009G030100	bZIP	Non_Epidermis_specific	Low
Sobic.009G137100	bZIP	Non_Epidermis_specific	Low
Sobic.009G152100	bZIP	Non_Epidermis_specific	Low
Sobic.009G178800	bZIP	Non_Epidermis_specific	Low
Sobic.009G182800	bZIP	Non_Epidermis_specific	Low
Sobic.009G237600	bZIP	Non_Epidermis_specific	Low
Sobic.010G081800	bZIP	Non_Epidermis_specific	Low
Sobic.010G194900	bZIP	Non_Epidermis_specific	Low
Sobic.010G207600	bZIP	Non_Epidermis_specific	Low
Sobic.010G218500	bZIP	Non_Epidermis_specific	Low
Sobic.010G267500	bZIP	Non_Epidermis_specific	Low

### Sheet: Pith parenchyma
TFs with ‘High’ in Hierarchy column are cell-type specific TFs from various families, which can regulate non-cell-type specific TFs (labelled with ‘Low’) from the family with the most overrepresented enriched motif.
TF	Family	type	Hierarchy
Sobic.006G050900	B3	Pith_specific	High
Sobic.003G031800	C2H2	Pith_specific	High
Sobic.003G194600	C2H2	Pith_specific	High
Sobic.004G285400	C2H2	Pith_specific	High
Sobic.005G231700	C2H2	Pith_specific	High
Sobic.006G109850	C2H2	Pith_specific	High
Sobic.003G243500	ERF	Pith_specific	High
Sobic.004G100700	ERF	Pith_specific	High
Sobic.003G002600	G2-like	Pith_specific	High
Sobic.001G488900	HD-ZIP	Pith_specific	High
Sobic.002G272900	HD-ZIP	Pith_specific	High
Sobic.006G169200	HD-ZIP	Pith_specific	High
Sobic.002G384300	MYB	Pith_specific	High
Sobic.009G036500	MYB	Pith_specific	High
Sobic.003G078100	RAV	Pith_specific	High
Sobic.001G106000	TALE	Pith_specific	High
Sobic.001G140200	TALE	Pith_specific	High
Sobic.010G169200	TALE	Pith_specific	High
Sobic.004G225400	TCP	Pith_specific	High
Sobic.004G237300	TCP	Pith_specific	High
Sobic.003G105200	bHLH	Pith_specific	High
Sobic.004G228400	bHLH	Pith_specific	High
Sobic.006G047200	bHLH	Pith_specific	High
Sobic.010G269700	bHLH	Pith_specific	High
Sobic.001G380700	bZIP	Pith_specific	High
Sobic.007G184800	bZIP	Pith_specific	High
Sobic.001G079500	C2H2	Non_Pith_specific	Low
Sobic.001G356800	C2H2	Non_Pith_specific	Low
Sobic.001G427600	C2H2	Non_Pith_specific	Low
Sobic.001G441500	C2H2	Non_Pith_specific	Low
Sobic.001G443000	C2H2	Non_Pith_specific	Low
Sobic.001G501800	C2H2	Non_Pith_specific	Low
Sobic.001G503200	C2H2	Non_Pith_specific	Low
Sobic.002G137200	C2H2	Non_Pith_specific	Low
Sobic.002G293000	C2H2	Non_Pith_specific	Low
Sobic.002G297200	C2H2	Non_Pith_specific	Low
Sobic.002G345300	C2H2	Non_Pith_specific	Low
Sobic.002G353700	C2H2	Non_Pith_specific	Low
Sobic.002G364700	C2H2	Non_Pith_specific	Low
Sobic.003G370700	C2H2	Non_Pith_specific	Low
Sobic.003G394900	C2H2	Non_Pith_specific	Low
Sobic.003G396600	C2H2	Non_Pith_specific	Low
Sobic.003G417500	C2H2	Non_Pith_specific	Low
Sobic.004G040700	C2H2	Non_Pith_specific	Low
Sobic.004G153200	C2H2	Non_Pith_specific	Low
Sobic.004G174400	C2H2	Non_Pith_specific	Low
Sobic.004G188300	C2H2	Non_Pith_specific	Low
Sobic.005G121100	C2H2	Non_Pith_specific	Low
Sobic.006G009500	C2H2	Non_Pith_specific	Low
Sobic.006G180900	C2H2	Non_Pith_specific	Low
Sobic.007G141600	C2H2	Non_Pith_specific	Low
Sobic.008G014801	C2H2	Non_Pith_specific	Low
Sobic.008G088842	C2H2	Non_Pith_specific	Low
Sobic.009G006900	C2H2	Non_Pith_specific	Low
Sobic.009G024400	C2H2	Non_Pith_specific	Low
Sobic.009G211700	C2H2	Non_Pith_specific	Low
Sobic.010G052500	C2H2	Non_Pith_specific	Low
Sobic.010G237800	C2H2	Non_Pith_specific	Low

### Sheet: Phloem
TFs with ‘High’ in Hierarchy column are cell-type specific TFs from various families, which can regulate non-cell-type specific TFs (labelled with ‘Low’) from the family with the most overrepresented enriched motif.
TF	Family	type	Hierarchy
Sobic.001G242900	C2H2	Phloem_specific	High
Sobic.009G155200	C2H2	Phloem_specific	High
Sobic.001G386700	G2-like	Phloem_specific	High
Sobic.002G016300	G2-like	Phloem_specific	High
Sobic.002G422000	G2-like	Phloem_specific	High
Sobic.003G046800	G2-like	Phloem_specific	High
Sobic.004G058700	G2-like	Phloem_specific	High
Sobic.006G202300	G2-like	Phloem_specific	High
Sobic.006G256200	G2-like	Phloem_specific	High
Sobic.007G050500	G2-like	Phloem_specific	High
Sobic.001G229200	GATA	Phloem_specific	High
Sobic.006G091500	MIKC_MADS	Phloem_specific	High
Sobic.007G013800	MIKC_MADS	Phloem_specific	High
Sobic.006G142000	MYB	Phloem_specific	High
Sobic.003G231800	MYB_related	Phloem_specific	High
Sobic.009G235500	MYB_related	Phloem_specific	High
Sobic.009G244300	MYB_related	Phloem_specific	High
Sobic.009G244600	MYB_related	Phloem_specific	High
Sobic.006G107400	NAC	Phloem_specific	High
Sobic.008G164800	NAC	Phloem_specific	High
Sobic.003G299700	TCP	Phloem_specific	High
Sobic.001G158900	bHLH	Phloem_specific	High
Sobic.001G166700	bHLH	Phloem_specific	High
Sobic.003G061400	bHLH	Phloem_specific	High
Sobic.003G136900	bHLH	Phloem_specific	High
Sobic.010G065500	bHLH	Phloem_specific	High
Sobic.004G031100	bZIP	Phloem_specific	High
Sobic.001G023900	GATA	Non_Phloem_specific	Low
Sobic.001G100100	GATA	Non_Phloem_specific	Low
Sobic.001G135400	GATA	Non_Phloem_specific	Low
Sobic.001G137300	GATA	Non_Phloem_specific	Low
Sobic.003G157300	GATA	Non_Phloem_specific	Low
Sobic.003G445800	GATA	Non_Phloem_specific	Low
Sobic.004G301100	GATA	Non_Phloem_specific	Low
Sobic.004G337500	GATA	Non_Phloem_specific	Low
Sobic.006G162800	GATA	Non_Phloem_specific	Low
Sobic.006G166100	GATA	Non_Phloem_specific	Low
Sobic.008G051400	GATA	Non_Phloem_specific	Low
Sobic.008G179800	GATA	Non_Phloem_specific	Low
Sobic.009G050600	GATA	Non_Phloem_specific	Low
Sobic.009G202000	GATA	Non_Phloem_specific	Low
Sobic.010G249200	GATA	Non_Phloem_specific	Low

### Sheet: Vascular parenchyma
TFs with ‘High’ in Hierarchy column are cell-type specific TFs from various families, which can regulate non-cell-type specific TFs (labelled with ‘Low’) from the family with the most overrepresented enriched motif.
TF	Family	type	Hierarchy
Sobic.003G003800	ARF	XylemParenchyma_specific	High
Sobic.004G037800	ARF	XylemParenchyma_specific	High
Sobic.001G035000	C2H2	XylemParenchyma_specific	High
Sobic.003G363200	C2H2	XylemParenchyma_specific	High
Sobic.001G473900	ERF	XylemParenchyma_specific	High
Sobic.002G225700	ERF	XylemParenchyma_specific	High
Sobic.002G269032	ERF	XylemParenchyma_specific	High
Sobic.002G269100	ERF	XylemParenchyma_specific	High
Sobic.004G227400	ERF	XylemParenchyma_specific	High
Sobic.004G283201	ERF	XylemParenchyma_specific	High
Sobic.006G156100	ERF	XylemParenchyma_specific	High
Sobic.006G184800	ERF	XylemParenchyma_specific	High
Sobic.007G156700	ERF	XylemParenchyma_specific	High
Sobic.007G181500	ERF	XylemParenchyma_specific	High
Sobic.008G168100	HD-ZIP	XylemParenchyma_specific	High
Sobic.001G219200	MYB	XylemParenchyma_specific	High
Sobic.003G142300	MYB	XylemParenchyma_specific	High
Sobic.004G216900	MYB	XylemParenchyma_specific	High
Sobic.008G055700	MYB	XylemParenchyma_specific	High
Sobic.009G016633	MYB	XylemParenchyma_specific	High
Sobic.003G033000	MYB_related	XylemParenchyma_specific	High
Sobic.003G365600	MYB_related	XylemParenchyma_specific	High
Sobic.005G224700	MYB_related	XylemParenchyma_specific	High
Sobic.001G515800	NAC	XylemParenchyma_specific	High
Sobic.004G176600	NAC	XylemParenchyma_specific	High
Sobic.008G094700	NAC	XylemParenchyma_specific	High
Sobic.001G084000	WRKY	XylemParenchyma_specific	High
Sobic.001G095500	WRKY	XylemParenchyma_specific	High
Sobic.002G202700	WRKY	XylemParenchyma_specific	High
Sobic.003G000600	WRKY	XylemParenchyma_specific	High
Sobic.003G226600	WRKY	XylemParenchyma_specific	High
Sobic.003G341100	WRKY	XylemParenchyma_specific	High
Sobic.006G206000	WRKY	XylemParenchyma_specific	High
Sobic.007G118301	WRKY	XylemParenchyma_specific	High
Sobic.009G100500	WRKY	XylemParenchyma_specific	High
Sobic.001G041500	bHLH	XylemParenchyma_specific	High
Sobic.001G095700	bHLH	XylemParenchyma_specific	High
Sobic.002G198500	bHLH	XylemParenchyma_specific	High
Sobic.002G202600	bHLH	XylemParenchyma_specific	High
Sobic.003G102200	bHLH	XylemParenchyma_specific	High
Sobic.003G319800	bHLH	XylemParenchyma_specific	High
Sobic.004G207200	bHLH	XylemParenchyma_specific	High
Sobic.004G285600	bHLH	XylemParenchyma_specific	High
Sobic.006G180300	bHLH	XylemParenchyma_specific	High
Sobic.006G228300	bHLH	XylemParenchyma_specific	High
Sobic.004G252600	bZIP	XylemParenchyma_specific	High
Sobic.007G061100	bZIP	XylemParenchyma_specific	High
Sobic.001G056700	bZIP	Non_XylemParenchyma_specific	Low
Sobic.001G380700	bZIP	Non_XylemParenchyma_specific	Low
Sobic.001G388300	bZIP	Non_XylemParenchyma_specific	Low
Sobic.001G390800	bZIP	Non_XylemParenchyma_specific	Low
Sobic.001G441400	bZIP	Non_XylemParenchyma_specific	Low
Sobic.002G055000	bZIP	Non_XylemParenchyma_specific	Low
Sobic.002G076100	bZIP	Non_XylemParenchyma_specific	Low
Sobic.002G153100	bZIP	Non_XylemParenchyma_specific	Low
Sobic.002G162800	bZIP	Non_XylemParenchyma_specific	Low
Sobic.002G225100	bZIP	Non_XylemParenchyma_specific	Low
Sobic.002G235500	bZIP	Non_XylemParenchyma_specific	Low
Sobic.002G264100	bZIP	Non_XylemParenchyma_specific	Low
Sobic.002G280800	bZIP	Non_XylemParenchyma_specific	Low
Sobic.002G395600	bZIP	Non_XylemParenchyma_specific	Low
Sobic.002G418100	bZIP	Non_XylemParenchyma_specific	Low
Sobic.002G424000	bZIP	Non_XylemParenchyma_specific	Low
Sobic.002G425600	bZIP	Non_XylemParenchyma_specific	Low
Sobic.003G049400	bZIP	Non_XylemParenchyma_specific	Low
Sobic.003G050500	bZIP	Non_XylemParenchyma_specific	Low
Sobic.003G081000	bZIP	Non_XylemParenchyma_specific	Low
Sobic.003G183000	bZIP	Non_XylemParenchyma_specific	Low
Sobic.003G244100	bZIP	Non_XylemParenchyma_specific	Low
Sobic.003G327000	bZIP	Non_XylemParenchyma_specific	Low
Sobic.003G329500	bZIP	Non_XylemParenchyma_specific	Low
Sobic.003G332200	bZIP	Non_XylemParenchyma_specific	Low
Sobic.003G363600	bZIP	Non_XylemParenchyma_specific	Low
Sobic.003G368300	bZIP	Non_XylemParenchyma_specific	Low
Sobic.004G026700	bZIP	Non_XylemParenchyma_specific	Low
Sobic.004G031100	bZIP	Non_XylemParenchyma_specific	Low
Sobic.004G059900	bZIP	Non_XylemParenchyma_specific	Low
Sobic.004G077500	bZIP	Non_XylemParenchyma_specific	Low
Sobic.004G085600	bZIP	Non_XylemParenchyma_specific	Low
Sobic.004G168800	bZIP	Non_XylemParenchyma_specific	Low
Sobic.004G309600	bZIP	Non_XylemParenchyma_specific	Low
Sobic.004G359200	bZIP	Non_XylemParenchyma_specific	Low
Sobic.005G038700	bZIP	Non_XylemParenchyma_specific	Low
Sobic.005G046100	bZIP	Non_XylemParenchyma_specific	Low
Sobic.005G100600	bZIP	Non_XylemParenchyma_specific	Low
Sobic.006G233500	bZIP	Non_XylemParenchyma_specific	Low
Sobic.007G109900	bZIP	Non_XylemParenchyma_specific	Low
Sobic.007G155900	bZIP	Non_XylemParenchyma_specific	Low
Sobic.007G182500	bZIP	Non_XylemParenchyma_specific	Low
Sobic.007G224400	bZIP	Non_XylemParenchyma_specific	Low
Sobic.008G046600	bZIP	Non_XylemParenchyma_specific	Low
Sobic.008G067900	bZIP	Non_XylemParenchyma_specific	Low
Sobic.008G083200	bZIP	Non_XylemParenchyma_specific	Low
Sobic.008G129300	bZIP	Non_XylemParenchyma_specific	Low
Sobic.008G157100	bZIP	Non_XylemParenchyma_specific	Low
Sobic.008G187500	bZIP	Non_XylemParenchyma_specific	Low
Sobic.009G030100	bZIP	Non_XylemParenchyma_specific	Low
Sobic.009G137100	bZIP	Non_XylemParenchyma_specific	Low
Sobic.009G152100	bZIP	Non_XylemParenchyma_specific	Low
Sobic.009G178800	bZIP	Non_XylemParenchyma_specific	Low
Sobic.009G237600	bZIP	Non_XylemParenchyma_specific	Low
Sobic.010G081800	bZIP	Non_XylemParenchyma_specific	Low
Sobic.010G192432	bZIP	Non_XylemParenchyma_specific	Low
Sobic.010G194900	bZIP	Non_XylemParenchyma_specific	Low
Sobic.010G207600	bZIP	Non_XylemParenchyma_specific	Low
Sobic.010G218500	bZIP	Non_XylemParenchyma_specific	Low
Sobic.010G267500	bZIP	Non_XylemParenchyma_specific	Low

### Sheet: Xylem sclerenchyma
TFs with ‘High’ in Hierarchy column are cell-type specific TFs from various families, which can regulate non-cell-type specific TFs (labelled with ‘Low’) from the family with the most overrepresented enriched motif.
TF	Family	type	Hierarchy
Sobic.006G190400	B3	XlyemSclerenchyma_specific	High
Sobic.001G333700	C2H2	XlyemSclerenchyma_specific	High
Sobic.001G427600	C2H2	XlyemSclerenchyma_specific	High
Sobic.004G283300	ERF	XlyemSclerenchyma_specific	High
Sobic.009G111200	ERF	XlyemSclerenchyma_specific	High
Sobic.001G110900	MYB	XlyemSclerenchyma_specific	High
Sobic.003G260300	MYB	XlyemSclerenchyma_specific	High
Sobic.004G123200	MYB	XlyemSclerenchyma_specific	High
Sobic.006G199800	MYB	XlyemSclerenchyma_specific	High
Sobic.007G039100	MYB	XlyemSclerenchyma_specific	High
Sobic.007G178300	MYB	XlyemSclerenchyma_specific	High
Sobic.002G259600	NAC	XlyemSclerenchyma_specific	High
Sobic.003G035100	NAC	XlyemSclerenchyma_specific	High
Sobic.003G251800	NAC	XlyemSclerenchyma_specific	High
Sobic.006G086000	NAC	XlyemSclerenchyma_specific	High
Sobic.009G231600	NAC	XlyemSclerenchyma_specific	High
Sobic.001G525900	TALE	XlyemSclerenchyma_specific	High
Sobic.003G337800	WRKY	XlyemSclerenchyma_specific	High
Sobic.005G117400	WRKY	XlyemSclerenchyma_specific	High
Sobic.006G166300	WRKY	XlyemSclerenchyma_specific	High
Sobic.010G209100	WRKY	XlyemSclerenchyma_specific	High
Sobic.002G224500	bHLH	XlyemSclerenchyma_specific	High
Sobic.002G232900	bHLH	XlyemSclerenchyma_specific	High
Sobic.006G217800	bHLH	XlyemSclerenchyma_specific	High
Sobic.001G023900	GATA	Non_XlyemSclerenchyma_specific	Low
Sobic.001G100100	GATA	Non_XlyemSclerenchyma_specific	Low
Sobic.001G135400	GATA	Non_XlyemSclerenchyma_specific	Low
Sobic.001G137300	GATA	Non_XlyemSclerenchyma_specific	Low
Sobic.001G229200	GATA	Non_XlyemSclerenchyma_specific	Low
Sobic.003G157300	GATA	Non_XlyemSclerenchyma_specific	Low
Sobic.003G445800	GATA	Non_XlyemSclerenchyma_specific	Low
Sobic.004G301100	GATA	Non_XlyemSclerenchyma_specific	Low
Sobic.004G337500	GATA	Non_XlyemSclerenchyma_specific	Low
Sobic.006G162800	GATA	Non_XlyemSclerenchyma_specific	Low
Sobic.006G166100	GATA	Non_XlyemSclerenchyma_specific	Low
Sobic.008G051400	GATA	Non_XlyemSclerenchyma_specific	Low
Sobic.008G179800	GATA	Non_XlyemSclerenchyma_specific	Low
Sobic.009G050600	GATA	Non_XlyemSclerenchyma_specific	Low
Sobic.010G249200	GATA	Non_XlyemSclerenchyma_specific	Low
