## Supplemental Data Set for "The stem cell-type transcriptome of bioenergy sorghum reveals the spatial regulation of secondary cell wall networks": SupplementalDataSet10 Expressions of genes involved in SCW formation in two datasets.xlsx

### Sheet: Sheet1
Gene_ID	NAME	Pfam1	Pfam2	Pfam3	Pfam1_domain	Pfam2_domain	Pfam3_domain	Panther	KOG	KEGG_ec	KO	GO	Best_hit_arabi_name	arabi_symbol	arabi_defline	Best_hit_rice_name	rice_defline	Functional_category	misc_annotation	Rice_Annotation	Arabidopsis_Annotation	MapmanProcess	ArabidopsisID_description	R.07020_INT1_phy1_TPMmean		R.07020_INT2_phy2_TPMmean		R.07020_Int3-1_phy3_TPMmean	R.07020_Int3-2_phy3_TPMmean	R.07020_Int3-3_phy3_TPMmean	R.07020_Int3-4_phy3_TPMmean	R.07020_Int3-5_phy3_TPMmean		R.07020_Int4-1_phy4_TPMmean	R.07020_Int4-2_phy4_TPMmean	R.07020_Int4-3_phy4_TPMmean	R.07020_Int4-4_phy4_TPMmean	R.07020_Int4-5_phy4_TPMmean	R.07020_Int4-6_phy4_TPMmean			Wray Epidermis TPMmean	Wray Pith parenchyma TPMmean	Wray Xylem sclerenchyma TPMmean	Wray Vascular parenchyma TPMmean	Wray Phloem TPMmean
Sobic.002G205500	Cell wall.cellulose.synthesis.cellulose synthase complex (CSC).CSC components.CesA-type catalytic component	PF13632	PF14569		Glycosyl_transferase_family_group_2	Zinc-binding_RING-finger		PTHR13301.PTHR13301:SF28		2.4.1.12	K10999		AT5G17420.1	ATCESA7.CESA7.IRX3.MUR10	Cellulose synthase family protein	LOC_Os09g25490.1	CESA9 - cellulose synthase. expressed	Cell_wall		CESA9 - cellulose synthase	Cellulose synthase	cell wall.cellulose synthesis.cellulose synthase	(at5g17420 : 1736.0) Encodes a xylem-specific cellulose synthase that is phosphorylated on one or more serine residues (on either S185 or one of S180 or S181).; IRREGULAR XYLEM 3 (IRX3); FUNCTIONS IN: cellulose synthase activity; INVOLVED IN: cellulose biosynthetic process plant-type cell wall biogenesis secondary cell wall biogenesis rhamnogalacturonan I side chain metabolic process; LOCATED IN:…	4.15		4.89		345.13	982.61	113.71	2.22	8.55		210.52	732.19	743.7	1074.5	853.44	626.32			109.779	25.8491	735.961	30.662	36.4161
Sobic.001G224300	Cell wall.cellulose.synthesis.cellulose synthase complex (CSC).CSC components.CesA-type catalytic component	PF13632	PF14569		Glycosyl_transferase_family_group_2	Zinc-binding_RING-finger		PTHR13301.PTHR13301:SF63		2.4.1.12	K10999		AT5G44030.1	CESA4.IRX5.NWS2	cellulose synthase A4	LOC_Os10g32980.1	CESA7 - cellulose synthase. expressed	Cell_wall		CESA7 - cellulose synthase	cellulose synthase A4	cell wall.cellulose synthesis.cellulose synthase	(at5g44030 : 894.0) Encodes a cellulose synthase involved in secondary cell wall biosynthesis. Confers resistance towards bacterial and fungal pathogens independent of salicylic acid ethylene and jasmonate signaling.; cellulose synthase A4 (CESA4); FUNCTIONS IN: cellulose synthase activity transferase activity transferring glycosyl groups; INVOLVED IN: cellulose biosynthetic process plant-type ce…	2.89		4.27		217.05	677.43	97.27	2.28	5.48		120.17	466.09	483.63	762.32	620.5	440.89			63.6347	8.03557	357.373	19.3485	26.1683
Sobic.003G296400	Cell wall.cellulose.synthesis.cellulose synthase complex (CSC).CSC components.CesA-type catalytic component	PF13632			Glycosyl_transferase_family_group_2			PTHR13301.PTHR13301:SF31		2.4.1.12	K10999		AT4G18780.1	ATCESA8.CESA8.IRX1.LEW2	cellulose synthase family protein	LOC_Os01g54620.1	CESA4 - cellulose synthase. expressed	Cell_wall		CESA4 - cellulose synthase	cellulose synthase	cell wall.cellulose synthesis.cellulose synthase	(at4g18780 : 1474.0) Encodes a member of the cellulose synthase family involved in secondary cell wall biosynthesis. Mutants have abnormal xylem formation reduced cellulose content and enhanced drought and osmotic stress tolerance. Mediates resistance towards bacterial pathogens via ABA. Confers resistance towards bacterial and fungal pathogens independent of salicylic acid ethylene and jasmonate…	6.55		8.47		550.3	1528.22	222.4	4.47	10.91		300.39	1002.74	1206.06	1614.82	1385.46	1057.61			127.155	22.2324	644.211	43.5787	54.3152
Sobic.001G336700	Cell wall.cellulose.synthesis.cellulose microfibrils and hemicellulose interaction.COB-type protein	PF04833			COBRA-like_protein			PTHR31673.PTHR31673:SF4				GO:0031225.GO:0016049.GO:0010215	AT5G15630.1	COBL4.IRX6	COBRA-like extracellular glycosyl-phosphatidyl inositol-anchored protein family	LOC_Os03g30250.1	COBRA-like protein precursor. putative. expressed	Cell_wall		COBRA-like protein	COBRA-like extracellular glycosyl-phosphatidyl inositol-anchored protein family	cell wall.cellulose synthesis.COBRA	(at5g15630 : 626.0) Encodes a member of the COBRA family similar to phytochelatin synthetase. Involved in secondary cell wall biosynthesis. Mutants make smaller plants with reduced levels of cellulose and cell wall sugars.; IRREGULAR XYLEM 6 (IRX6); INVOLVED IN: secondary cell wall biogenesis; LOCATED IN: plasma membrane anchored to membrane; EXPRESSED IN: 21 plant structures; EXPRESSED DURING: 1…	0.17		1.28		101.27	328.81	63.68	1.2	1.96		50.35	264.65	273.34	410.38	317.22	212.68			115.053	12.0362	269.521	15.0803	10.5587
Sobic.009G162700	Cell wall.hemicellulose.xylan.synthesis.xylosyltransferase activities.xylosyltransferase (IRX10)	PF03016			Exostosin_family			PTHR11062.PTHR11062:SF105	KOG1021	2.4.2.41			AT5G61840.1	GUT1	Exostosin family protein	LOC_Os01g70200.1	exostosin family domain containing protein. expressed	Cell_wall		exostosin family domain containing protein	Exostosin	misc.UDP glucosyl and glucoronyl transferases	(at5g61840 : 673.0) GUT1; CONTAINS InterPro DOMAIN/s: Exostosin-like (InterPro:IPR004263); BEST Arabidopsis thaliana protein match is: Exostosin family protein (TAIR:AT1G27440.1); Has 30201 Blast hits to 17322 proteins in 780 species: Archae - 12; Bacteria - 1396; Metazoa - 17338; Fungi - 3422; Plants - 5037; Viruses - 0; Other Eukaryotes - 2996 (source: NCBI BLink). & (reliability: 1346.0) & (or…	0.85		1.41		59.23	119.56	11.25	0.49	1.23		28.17	106.18	107.8	149.13	111.67	81.64			48.2254	4.06447	187.902	8.34387	22.738
Sobic.009G220100	Cell wall.hemicellulose.xylan.synthesis.xylosyltransferase activities.xylosyltransferase (IRX10)	PF03016			Exostosin_family			PTHR11062.PTHR11062:SF102	KOG1021	2.4.2.41			AT5G61840.1	GUT1	Exostosin family protein	LOC_Os01g70200.1	exostosin family domain containing protein. expressed	Cell_wall		exostosin family domain containing protein	Exostosin	misc.UDP glucosyl and glucoronyl transferases	(at5g61840 : 731.0) GUT1; CONTAINS InterPro DOMAIN/s: Exostosin-like (InterPro:IPR004263); BEST Arabidopsis thaliana protein match is: Exostosin family protein (TAIR:AT1G27440.1); Has 30201 Blast hits to 17322 proteins in 780 species: Archae - 12; Bacteria - 1396; Metazoa - 17338; Fungi - 3422; Plants - 5037; Viruses - 0; Other Eukaryotes - 2996 (source: NCBI BLink). & (reliability: 1462.0) & (or…	30.86		42.72		316.64	618.63	214.45	68.4	38.45		218.05	484.55	529.43	622.62	565.65	476.83			449.645	117.097	813.193	95.4209	105.168
Sobic.004G159100	Cell wall.hemicellulose.xylan.synthesis.xylosyltransferase activities.xylosyltransferase (IRX10)	PF03016			Exostosin_family			PTHR11062.PTHR11062:SF85	KOG1021	2.4.2.41			AT5G61840.1	GUT1	Exostosin family protein	LOC_Os02g32110.1	exostosin family domain containing protein. expressed	Cell_wall		exostosin family domain containing protein	Exostosin	misc.UDP glucosyl and glucoronyl transferases	(at5g61840 : 704.0) GUT1; CONTAINS InterPro DOMAIN/s: Exostosin-like (InterPro:IPR004263); BEST Arabidopsis thaliana protein match is: Exostosin family protein (TAIR:AT1G27440.1); Has 30201 Blast hits to 17322 proteins in 780 species: Archae - 12; Bacteria - 1396; Metazoa - 17338; Fungi - 3422; Plants - 5037; Viruses - 0; Other Eukaryotes - 2996 (source: NCBI BLink). & (reliability: 1408.0) & (or…	0.18		0.1		2.51	8.3	3.35	0.14	0.1		2.85	6.73	7.18	6.37	5.79	3.69			48.6916	9.11069	19.8704	0.866746	3.37348
Sobic.003G410800	Cell wall.hemicellulose.xylan.synthesis.xylosyltransferase activities.xylosyltransferase (IRX10)	PF03016			Exostosin_family			PTHR11062.PTHR11062:SF102	KOG1021	2.4.2.41			AT1G27440.1	ATGUT1.GUT2.IRX10	Exostosin family protein	LOC_Os01g70200.1	exostosin family domain containing protein. expressed	Cell_wall		exostosin family domain containing protein	Exostosin	misc.UDP glucosyl and glucoronyl transferases	(at1g27440 : 723.0) GUT2; FUNCTIONS IN: glucuronoxylan glucuronosyltransferase activity catalytic activity; INVOLVED IN: secondary cell wall biogenesis glucuronoxylan biosynthetic process; LOCATED IN: endomembrane system membrane; EXPRESSED IN: 25 plant structures; EXPRESSED DURING: 14 growth stages; CONTAINS InterPro DOMAIN/s: Exostosin-like (InterPro:IPR004263); BEST Arabidopsis thaliana protei…	13.62		18.68		319.76	776.01	120.57	19.28	21.19		187.99	505.23	639.56	874.46	820.67	653.65			351.967	91.493	581.567	83.8467	95.8811
Sobic.009G220200	Cell wall.hemicellulose.xylan.synthesis.xylosyltransferase activities.xylosyltransferase (IRX10)	PF03016			Exostosin_family			PTHR11062.PTHR11062:SF105	KOG1021	2.4.2.41			AT1G27440.1	ATGUT1.GUT2.IRX10	Exostosin family protein	LOC_Os01g70190.1	exostosin family domain containing protein. expressed	Cell_wall		exostosin family domain containing protein	Exostosin	misc.UDP glucosyl and glucoronyl transferases	(at1g27440 : 673.0) GUT2; FUNCTIONS IN: glucuronoxylan glucuronosyltransferase activity catalytic activity; INVOLVED IN: secondary cell wall biogenesis glucuronoxylan biosynthetic process; LOCATED IN: endomembrane system membrane; EXPRESSED IN: 25 plant structures; EXPRESSED DURING: 14 growth stages; CONTAINS InterPro DOMAIN/s: Exostosin-like (InterPro:IPR004263); BEST Arabidopsis thaliana protei…	13.56		21.86		157.41	330.64	125.39	30.12	19.72		117.92	299.97	303.39	368.47	298.22	243.85			404.125	50.3777	427.215	125.105	51.6048
Sobic.001G409100	Cell wall.hemicellulose.xylan.synthesis.xylosyltransferase activities.xylosyltransferase (IRX9)	PF03360			Glycosyltransferase_family_43			PTHR10896.PTHR10896:SF25	KOG1476	2.4.2.24		GO:0016020.GO:0015018	AT2G37090.1	IRX9	Nucleotide-diphospho-sugar transferases superfamily protein	LOC_Os03g17850.1	glycosyltransferase family 43 protein. putative. expressed	Cell_wall		glycosyltransferase family 43 protein	Nucleotide-diphospho-sugar transferases super	cell wall.hemicellulose synthesis.glucuronoxylan	(at2g37090 : 236.0) The IRX9 gene encodes a putative family 43 glycosyl transferase. It was coordinately expressed with the cellulose synthase subunits during secondary cell wall formation. Cell wall analysis revealed a decrease in the abundance of xylan in the irx9 mutant indicating that IRX9 is required for xylan synthesis. Mutants have irregular xylem phenotype suggesting a role in secondary c…	2.71		4.41		40.84	89.11	30.53	4.44	2.38		23.6	53.11	61.71	83.11	76.79	58.46			329.176	47.4741	214.328	32.6324	14.0006
Sobic.003G254700	Cell wall.hemicellulose.xylan.synthesis.xylosyltransferase activities.xylosyltransferase (IRX9)	PF03360			Glycosyltransferase_family_43			PTHR10896.PTHR10896:SF27	KOG1476	2.4.2.24		GO:0016020.GO:0015018	AT1G27600.1	I9H.IRX9-L	Nucleotide-diphospho-sugar transferases superfamily protein	LOC_Os01g48440.1	glycosyltransferase family 43 protein. putative. expressed	Cell_wall		glycosyltransferase family 43 protein	Nucleotide-diphospho-sugar transferases super	protein.glycosylation	(at1g27600 : 300.0) Encodes a member of the GT43 family glycosyltransferases involved in glucuronoxylan biosynthesis: AT2G37090 (IRX9) and AT1G27600 (IRX9-L or I9H IRX9 homolog); AT4G36890 (IRX14) and AT5G67230 (IRX14-L or I14H IRX14 homolog). They form two functionally non-redundant groups essential for the normal elongation of glucuronoxylan backbone. I9H functions redundantly with IRX9 I14H is…	7.31		7.38		60.45	155.53	34.96	8.49	7.27		35.26	77.42	89.26	114.12	105.86	105.62			34.4209	9.58326	170.095	14.3714	47.0029
Sobic.010G238800	Cell wall.hemicellulose.xylan.synthesis.xylosyltransferase activities.xylosyltransferase (IRX14)	PF03360			Glycosyltransferase_family_43			PTHR10896.PTHR10896:SF17	KOG1476	2.4.2.24		GO:0016020.GO:0015018	AT5G67230.1	I14H.IRX14-L	Nucleotide-diphospho-sugar transferases superfamily protein	LOC_Os06g47340.1	glycosyltransferase family 43 protein. putative. expressed	Cell_wall		glycosyltransferase family 43 protein	Nucleotide-diphospho-sugar transferases super	cell wall.hemicellulose synthesis.glucuronoxylan	(at5g67230 : 488.0) Encodes a member of the GT43 family glycosyltransferases involved in glucuronoxylan biosynthesis: AT2G37090 (IRX9) and AT1G27600 (IRX9-L or I9H IRX9 homolog); AT4G36890 (IRX14) and AT5G67230 (IRX14-L or I14H IRX14 homolog). They form two functionally non-redundant groups essential for the normal elongation of glucuronoxylan backbone. I9H functions redundantly with IRX9 I14H is…	103.42		112.58		437.79	751.09	299.92	133.21	93.68		309.53	590.9	653.66	792.06	705.93	584.24			248.423	101.927	1088.8	223.071	125.33
Sobic.001G538000	Cell wall.hemicellulose.xyloglucan.modification and degradation.xyloglucan endotransglucosylase/hydrolase	PF06955	PF00722		Xyloglucan_endo-transglycosylase_(XET)_C-terminus	Glycosyl_hydrolases_family_16		PTHR31062.PTHR31062:SF22		2.4.1.207.3.2.1.151	K08235	GO:0048046.GO:0016762.GO:0006073.GO:0005618.GO:0005975.GO:0004553	AT2G36870.1	XTH32	xyloglucan endotransglucosylase/hydrolase 32	LOC_Os03g01800.1	glycosyl hydrolases family 16. putative. expressed	Cell_wall		glycosyl hydrolases family 16	xyloglucan endotransglucosylase/hydrolase 32	cell wall.modification	(at2g36870 : 344.0) xyloglucan endotransglucosylase/hydrolase 32 (XTH32); FUNCTIONS IN: hydrolase activity acting on glycosyl bonds hydrolase activity hydrolyzing O-glycosyl compounds; INVOLVED IN: carbohydrate metabolic process; LOCATED IN: endomembrane system; EXPRESSED IN: 19 plant structures; EXPRESSED DURING: 13 growth stages; CONTAINS InterPro DOMAIN/s: Concanavalin A-like lectin/glucanase …	0.16		1.36		37.98	89.95	25.62	0.65	0.35		23.49	49.61	59.66	83.78	69.28	44.81			807.02	106.057	16.9495	8.70461	3.75267
Sobic.006G148800	Secondary metabolism.phenolics.p-coumaroyl-CoA synthesis.phenylalanine ammonia lyase (PAL)	PF00221			Aromatic_amino_acid_lyase			PTHR10362.PTHR10362:SF11		4.3.1.24	K13064		AT2G37040.1	ATPAL1.PAL1	PHE ammonia lyase 1	LOC_Os04g43760.1	phenylalanine ammonia-lyase. putative. expressed	Cell_wall__Lignin		phenylalanine ammonia-lyase	PHE ammonia lyase 1	secondary metabolism.phenylpropanoids.lignin biosynthesis.PAL	(at2g37040 : 984.0) Encodes PAL1 a phenylalanine ammonia-lyase. Arabidopsis has four PALs: AT2G37040 (PAL1) AT3G53260 (PAL2) AT5G04230 (PAL3) and AT3G10340 (PAL4).; PHE ammonia lyase 1 (PAL1); FUNCTIONS IN: phenylalanine ammonia-lyase activity; INVOLVED IN: in 10 processes; LOCATED IN: cytoplasm; EXPRESSED IN: 22 plant structures; EXPRESSED DURING: 13 growth stages; CONTAINS InterPro DOMAIN/s: Ph…	101.27		128.85		557.99	970.91	129.13	65.77	101.99		475.63	1531.64	1448.91	1721.02	1171.21	734.4			326.422	172.391	5622.45	445.44	490.646
Sobic.004G220400	Secondary metabolism.phenolics.p-coumaroyl-CoA synthesis.phenylalanine ammonia lyase (PAL)	PF00221			Aromatic_amino_acid_lyase			PTHR10362.PTHR10362:SF16		4.3.1.24	K10775		AT2G37040.1	ATPAL1.PAL1	PHE ammonia lyase 1	LOC_Os02g41650.3	phenylalanine ammonia-lyase. putative. expressed	Cell_wall__Lignin		phenylalanine ammonia-lyase	PHE ammonia lyase 1	secondary metabolism.phenylpropanoids.lignin biosynthesis.PAL	(at2g37040 : 1072.0) Encodes PAL1 a phenylalanine ammonia-lyase. Arabidopsis has four PALs: AT2G37040 (PAL1) AT3G53260 (PAL2) AT5G04230 (PAL3) and AT3G10340 (PAL4).; PHE ammonia lyase 1 (PAL1); FUNCTIONS IN: phenylalanine ammonia-lyase activity; INVOLVED IN: in 10 processes; LOCATED IN: cytoplasm; EXPRESSED IN: 22 plant structures; EXPRESSED DURING: 13 growth stages; CONTAINS InterPro DOMAIN/s: P…	36.42		70.39		273.99	431.7	210.03	99.38	78.51		250.34	491.73	491.64	594.11	545.94	369.8			835.588	75.4054	424.006	368.612	146.076
Sobic.004G220300	Secondary metabolism.phenolics.p-coumaroyl-CoA synthesis.phenylalanine ammonia lyase (PAL)	PF00221			Aromatic_amino_acid_lyase			PTHR10362.PTHR10362:SF11		4.3.1.24	K13064		AT3G53260.1	ATPAL2.PAL2	phenylalanine ammonia-lyase 2	LOC_Os02g41630.2	phenylalanine ammonia-lyase. putative. expressed	Cell_wall__Lignin		phenylalanine ammonia-lyase	phenylalanine ammonia-lyase 2	secondary metabolism.phenylpropanoids.lignin biosynthesis.PAL	(at3g53260 : 981.0) Encodes phenylalanine lyase. Arabidopsis has four PALs: AT2G37040 (PAL1) AT3G53260 (PAL2) AT5G04230 (PAL3) and AT3G10340 (PAL4).; phenylalanine ammonia-lyase 2 (PAL2); FUNCTIONS IN: phenylalanine ammonia-lyase activity; INVOLVED IN: response to oxidative stress response to karrikin phenylpropanoid biosynthetic process response to wounding defense response; LOCATED IN: cytoplas…	75.23		152.25		2960.88	3328.81	683.32	207.8	153.82		2848.17	6699.2	6361.78	6278.84	4522.62	2254.57			219.189	55.5799	3012.87	994.363	685.177
Sobic.004G062500	Coenzyme metabolism.prenylquinone synthesis.4-hydroxybenzoate synthesis.p-coumarate:CoA ligase	PF13193	PF00501		AMP-binding_enzyme_C-terminal_domain	AMP-binding_enzyme		PTHR24096.PTHR24096:SF201		6.2.1.34.6.2.1.12	K01904	GO:0008152.GO:0003824	AT3G21240.1	4CL2.AT4CL2	4-coumarate:CoA ligase 2	LOC_Os02g08100.1	AMP-binding domain containing protein. expressed	Cell_wall__Lignin		AMP-binding domain containing protein	4-coumarate:CoA ligase 1	secondary metabolism.phenylpropanoids.lignin biosynthesis.4CL	(at3g21240 : 655.0) encodes an isoform of 4-coumarate:CoA ligase (4CL) which is involved in the last step of the general phenylpropanoid pathway. The catalytic efficiency was in the following (descending) order: p-coumaric acid caffeic acid ferulic acid 5-OH-ferulic acid and cinnamic acid. At4CL2 was unable to use sinapic acid as substrate.; 4-coumarate:CoA ligase 2 (4CL2); CONTAINS InterPro DOMA…	25.58		30.54		371.02	743.04	143.44	30.78	31.4		260.26	961.72	1038.96	1214.6	994.72	496.82			388.496	41.6287	1819.41	1396.85	603.342
Sobic.004G212300	Cell wall.lignin.monolignol synthesis.hydroxycinnamoyl-CoA:quinate/shikimate O-hydroxycinnamoyltransferase (HCT)	PF02458			Transferase_family			PTHR31642.PTHR31642:SF37		2.3.1.133	K13065	GO:0016747	AT5G48930.1	HCT	hydroxycinnamoyl-CoA shikimate/quinate hydroxycinnamoyl transferase	LOC_Os02g39850.1	transferase family protein. putative. expressed	Cell_wall__Lignin		transferase	hydroxycinnamoyl-CoA shikimate/quinate hydroxycinnamoyl transferase	secondary metabolism.phenylpropanoids.lignin biosynthesis.HCT	(at5g48930 : 532.0) At5g48930 has been shown to encode for the hydroxycinnamoyl-Coenzyme A shikimate/quinate hydroxycinnamoyltransferase (HCT) both synthesizing and catabolizing the hydroxycinnamoylesters (coumaroyl/caffeoyl shikimate and quinate) involved in the phenylpropanoid pathway. Influence on the accumulation of flavonoids which in turn inhibit auxin transport and reduce plant growth.; hy…	0.95		2.83		43.84	111.33	35.31	7.87	2.29		31.38	109.54	117.26	149.36	139.28	81.78			105.045	29.9464	261.959	157.391	84.7602
Sobic.007G141200	Cell wall.lignin.monolignol synthesis.cinnamoyl-CoA reductase (CCR)	PF01370			NAD_dependent_epimerase/dehydratase_family			PTHR10366.PTHR10366:SF404	KOG1502	1.2.1.44	K09753	GO:0050662.GO:0003824	AT1G15950.1	ATCCR1.CCR1.IRX4	cinnamoyl coa reductase 1	LOC_Os08g34280.1	cinnamoyl-CoA reductase. putative. expressed	Cell_wall__Lignin		cinnamoyl CoA reductase	cinnamoyl coa reductase 1	secondary metabolism.phenylpropanoids.lignin biosynthesis.CCR1	(at1g15950 : 457.0) Encodes a cinnamoyl CoA reductase. Involved in lignin biosynthesis.; cinnamoyl coa reductase 1 (CCR1); CONTAINS InterPro DOMAIN/s: NAD-dependent epimerase/dehydratase (InterPro:IPR001509) NAD(P)-binding domain (InterPro:IPR016040); BEST Arabidopsis thaliana protein match is: cinnamoyl coa reductase (TAIR:AT1G80820.1); Has 11995 Blast hits to 11983 proteins in 1896 species: Arc…	24.25		20.25		105.7	150.04	34.43	22.62	16.64		90.07	365.45	339.35	318.37	219.39	96.71			314.785	41.6125	1386.29	777.062	471.203
Sobic.007G218800	Cell wall.lignin.monolignol synthesis.caffeoyl-CoA 3-O-methyltransferase (CCoA-OMT)	PF13578			Methyltransferase_domain			PTHR10509.PTHR10509:SF30	KOG1663	2.1.1.175.2.1.1.104.2.1.1.267	K18883	GO:0008171	AT4G34050.1	CCoAOMT1	S-adenosyl-L-methionine-dependent methyltransferases superfamily protein	LOC_Os08g38900.1	caffeoyl-CoA O-methyltransferase. putative. expressed	Cell_wall__Lignin		caffeoyl-CoA O-methyltransferase	S-adenosyl-L-methionine-dependent methyltransferases super	secondary metabolism.phenylpropanoids.lignin biosynthesis.CCoAOMT	(at4g34050 : 280.0) caffeoyl coenzyme A O-methyltransferase 1 (CCoAOMT1); FUNCTIONS IN: caffeoyl-CoA O-methyltransferase activity; INVOLVED IN: coumarin biosynthetic process response to cadmium ion; LOCATED IN: cytosol; EXPRESSED IN: 24 plant structures; EXPRESSED DURING: 14 growth stages; CONTAINS InterPro DOMAIN/s: O-methyltransferase family 3 (InterPro:IPR002935); BEST Arabidopsis thaliana pro…	6.41		12.92		529.15	1414.53	229.77	28.83	12.29		309.57	1342.4	1393.21	1796.09	1530.16	910.56			83.9228	80.0068	1914.5	1204	917.005
Sobic.009G162300	Cell wall.lignin.monolignol conjugation and polymerization.lignin laccase	PF07731	PF07732	PF00394	Multicopper_oxidase	Multicopper_oxidase	Multicopper_oxidase	PTHR11709.PTHR11709:SF67		1.10.3.2	K05909	GO:0055114.GO:0016491.GO:0005507	AT5G60020.1	ATLAC17.LAC17	laccase 17	LOC_Os05g38390.1	laccase precursor protein. putative. expressed	Cell_wall__Lignin		laccase protein	laccase 17	secondary metabolism.simple phenols	(at5g60020 : 671.0) putative laccase a member of laccase family of genes (17 members in Arabidopsis).; laccase 17 (LAC17); FUNCTIONS IN: laccase activity; INVOLVED IN: oxidation reduction lignin catabolic process; LOCATED IN: endomembrane system apoplast; EXPRESSED IN: 14 plant structures; EXPRESSED DURING: LP.04 four leaves visible 4 anthesis C globular stage petal differentiation and expansion …	0.44		1.65		161.17	368.72	45.58	0.58	3.78		104.54	349.2	299.79	349.84	286.4	218.37			9.54565	24.5944	484.733	12.3207	44.3095
Sobic.003G352700	Cell wall.lignin.monolignol conjugation and polymerization.lignin laccase	PF07731	PF07732	PF00394	Multicopper_oxidase	Multicopper_oxidase	Multicopper_oxidase	PTHR11709.PTHR11709:SF61		1.10.3.2	K05909	GO:0055114.GO:0016491.GO:0005507	AT5G60020.1	ATLAC17.LAC17	laccase 17	LOC_Os01g62480.1	laccase precursor protein. putative. expressed	Cell_wall__Lignin		laccase protein	laccase 17	secondary metabolism.simple phenols	(at5g60020 : 848.0) putative laccase a member of laccase family of genes (17 members in Arabidopsis).; laccase 17 (LAC17); FUNCTIONS IN: laccase activity; INVOLVED IN: oxidation reduction lignin catabolic process; LOCATED IN: endomembrane system apoplast; EXPRESSED IN: 14 plant structures; EXPRESSED DURING: LP.04 four leaves visible 4 anthesis C globular stage petal differentiation and expansion …	1.35		3.17		111.48	397.49	26.18	2.63	3.44		41.03	325.36	342	545.16	426.41	263.92			55.8135	7.11973	265.975	18.0338	24.4944
Sobic.001G422300	Cell wall.lignin.monolignol conjugation and polymerization.lignin laccase	PF00394	PF07732	PF07731	Multicopper_oxidase	Multicopper_oxidase	Multicopper_oxidase	PTHR11709.PTHR11709:SF25		1.10.3.2	K05909	GO:0055114.GO:0016491.GO:0005507	AT5G60020.1	ATLAC17.LAC17	laccase 17	LOC_Os03g16610.1	laccase precursor protein. putative. expressed	Cell_wall__Lignin		laccase protein	laccase 17	secondary metabolism.simple phenols	(at5g60020 : 716.0) putative laccase a member of laccase family of genes (17 members in Arabidopsis).; laccase 17 (LAC17); FUNCTIONS IN: laccase activity; INVOLVED IN: oxidation reduction lignin catabolic process; LOCATED IN: endomembrane system apoplast; EXPRESSED IN: 14 plant structures; EXPRESSED DURING: LP.04 four leaves visible 4 anthesis C globular stage petal differentiation and expansion …	0.11		0.23		96.98	188.63	6.57	0.05	1.34		50.42	131.53	140.45	212.31	180.04	146.32			5.10696	6.78379	335.645	20.6739	18.1453
Sobic.003G353200	Cell wall.lignin.monolignol conjugation and polymerization.lignin laccase	PF07731	PF07732	PF00394	Multicopper_oxidase	Multicopper_oxidase	Multicopper_oxidase	PTHR11709.PTHR11709:SF79		1.10.3.2	K05909	GO:0055114.GO:0016491.GO:0005507	AT2G29130.1	ATLAC2.LAC2	laccase 2	LOC_Os01g62600.1	laccase precursor protein. putative. expressed	Cell_wall__Lignin		laccase protein	laccase 2	secondary metabolism.simple phenols	(at2g29130 : 740.0) putative laccase knockout mutant had reduced root elongation under PEG-induced dehydration; laccase 2 (LAC2); FUNCTIONS IN: laccase activity; INVOLVED IN: response to water deprivation; LOCATED IN: endomembrane system apoplast; EXPRESSED IN: 6 plant structures; EXPRESSED DURING: petal differentiation and expansion stage; CONTAINS InterPro DOMAIN/s: Multicopper oxidase type 3 (…	1.84		3.8		198.41	477.63	41.92	1.11	4.25		83.18	181.26	161.6	177.36	202.25	252.32			6.38608	3.15345	94.8411	2.11652	0
Sobic.009G034300	Cell wall.lignin.monolignol conjugation and polymerization.p-coumaroyl-CoA:monolignol transferase (PMT)	PF02458			Transferase_family			PTHR31147.PTHR31147:SF6				GO:0016747	AT3G62160.1		HXXXD-type acyl-transferase family protein	LOC_Os05g04584.1	transferase family protein. putative. expressed	Cell_wall__Lignin		transferase	HXXXD-type acyl-transferase	not assigned.no ontology	(at3g62160 : 256.0) HXXXD-type acyl-transferase family protein; FUNCTIONS IN: transferase activity transferring acyl groups other than amino-acyl groups transferase activity; INVOLVED IN: biological_process unknown; LOCATED IN: cellular_component unknown; EXPRESSED IN: 22 plant structures; EXPRESSED DURING: 13 growth stages; CONTAINS InterPro DOMAIN/s: Transferase (InterPro:IPR003480); BEST Arabi…	0.12		0.74		70.31	207.87	2.4	0.09	0.86		35.37	157.33	160.35	229.01	200.63	148.93			130.009	31.4361	261.675	63.2864	26.2544
Sobic.010G180100	Enzyme classification.EC_2 transferases.EC_2.3 acyltransferase	PF02458			Transferase_family			PTHR31147.PTHR31147:SF12				GO:0016747	AT3G62160.1		HXXXD-type acyl-transferase family protein	LOC_Os06g39470.1	transferase family protein. putative. expressed	Clock_genes		transferase	HXXXD-type acyl-transferase	not assigned.no ontology	(at3g62160 : 281.0) HXXXD-type acyl-transferase family protein; FUNCTIONS IN: transferase activity transferring acyl groups other than amino-acyl groups transferase activity; INVOLVED IN: biological_process unknown; LOCATED IN: cellular_component unknown; EXPRESSED IN: 22 plant structures; EXPRESSED DURING: 13 growth stages; CONTAINS InterPro DOMAIN/s: Transferase (InterPro:IPR003480); BEST Arabi…	1.13		1.66		9.77	23.37	3.35	1.32	2.19		4.75	8.26	9.09	13.66	14.02	14.73			26.9562	7.26225	232	26.6693	26.8325
Sobic.005G229100	not assigned.annotated	PF14416	PF13839		PMR5_N_terminal_Domain	GDSL/SGNH-like_Acyl-Esterase_family_found_in_Pmr5_and_Cas1p		PTHR32285.PTHR32285:SF25					AT1G70230.1	TBL27	TRICHOME BIREFRINGENCE-LIKE 27	LOC_Os06g12870.1	leaf senescence related protein. putative. expressed					not assigned.unknown	(at1g70230 : 340.0) Encodes a member of the TBL (TRICHOME BIREFRINGENCE-LIKE) gene family containing a plant-specific DUF231 (domain of unknown function) domain. TBL gene family has 46 members two of which (TBR/AT5G06700 and TBL3/AT5G01360) have been shown to be involved in the synthesis and deposition of secondary wall cellulose presumably by influencing the esterification state of pectic polyme…	0.19		1.17		43.15	89.72	5.38	0.14	0.51		27.41	142.15	128.51	140.12	94.65	54.28			37.4151	8.69827	134.849	47.6685	71.4841
Sobic.001G406700	Cell wall.hemicellulose.xylan.modification and degradation.xylan O-acetyltransferase	PF14416	PF13839		PMR5_N_terminal_Domain	GDSL/SGNH-like_Acyl-Esterase_family_found_in_Pmr5_and_Cas1p		PTHR32285.PTHR32285:SF10				GO:0050826	AT3G55990.1	ESK1.TBL29	Plant protein of unknown function (DUF828)	LOC_Os03g18140.1	expressed protein					stress.abiotic.cold	(at3g55990 : 498.0) Encodes ESK1 (Eskimo1). A member of a large gene family of DUF231 domain proteins whose members encode a total of 45 proteins of unknown function. ESK1 functions as a negative regulator of cold acclimation. Mutations in the ESK1 gene provides strong freezing tolerance. A member of the TBL (TRICHOME BIREFRINGENCE-LIKE) gene family containing a plant-specific DUF231 (domain of u…	1.03		2.15		77.44	230.08	35.61	0.65	1.86		27.92	95.49	109.65	175.63	153.17	127.84			11.379	5.13477	225.818	11.9404	12.3098
Sobic.001G038300	not assigned.annotated	PF14416	PF13839		PMR5_N_terminal_Domain	GDSL/SGNH-like_Acyl-Esterase_family_found_in_Pmr5_and_Cas1p		PTHR32285.PTHR32285:SF67					AT2G40320.1	TBL33	TRICHOME BIREFRINGENCE-LIKE 33	LOC_Os03g60340.1	leaf senescence related protein. putative. expressed					not assigned.unknown	(at2g40320 : 464.0) Encodes a member of the TBL (TRICHOME BIREFRINGENCE-LIKE) gene family containing a plant-specific DUF231 (domain of unknown function) domain. TBL gene family has 46 members two of which (TBR/AT5G06700 and TBL3/AT5G01360) have been shown to be involved in the synthesis and deposition of secondary wall cellulose presumably by influencing the esterification state of pectic polyme…	58.52		94.09		720.09	1342.49	468.04	122.57	62.78		432.57	1244.61	1161.33	1470.51	1174.69	750.24			638.082	424.783	2848.28	345.578	230.044
Sobic.001G038400	not assigned.annotated	PF14416	PF13839		PMR5_N_terminal_Domain	GDSL/SGNH-like_Acyl-Esterase_family_found_in_Pmr5_and_Cas1p		PTHR32285.PTHR32285:SF11					AT2G38320.1	TBL34	TRICHOME BIREFRINGENCE-LIKE 34	LOC_Os03g60300.1	expressed protein					not assigned.unknown	(at2g38320 : 381.0) Encodes a member of the TBL (TRICHOME BIREFRINGENCE-LIKE) gene family containing a plant-specific DUF231 (domain of unknown function) domain. TBL gene family has 46 members two of which (TBR/AT5G06700 and TBL3/AT5G01360) have been shown to be involved in the synthesis and deposition of secondary wall cellulose presumably by influencing the esterification state of pectic polyme…	0.04		0.28		6.02	19.37	2.57	0.06	0.21		2.63	6.88	7.67	12.26	9.72	8.25			3.90524	0.379581	26.3094	1.52715	0.846491
Sobic.009G056400	Cell wall.cell wall proteins.hydroxyproline-rich glycoproteins.arabinogalactan proteins (AGPs).glycoproteins.fasciclin-type arabinogalactan protein	PF02469			Fasciclin_domain			PTHR32077.PTHR32077:SF14					AT5G03170.1	ATFLA11.FLA11	FASCICLIN-like arabinogalactan-protein 11	LOC_Os05g07060.1	fasciclin domain containing protein. expressed	Cell_wall		fasciclin domain containing protein	FASCICLIN-like arabinogalactan-protein 11	cell wall.cell wall proteins.AGPs.AGP	(at5g03170 : 153.0) FASCICLIN-like arabinogalactan-protein 11 (FLA11); CONTAINS InterPro DOMAIN/s: FAS1 domain (InterPro:IPR000782); BEST Arabidopsis thaliana protein match is: FASCICLIN-like arabinogalactan-protein 12 (TAIR:AT5G60490.1); Has 965 Blast hits to 948 proteins in 162 species: Archae - 18; Bacteria - 233; Metazoa - 22; Fungi - 18; Plants - 634; Viruses - 0; Other Eukaryotes - 40 (sour…	0.01		0		52.6	201.42	11.2	0.47	0.23		26.1	124.5	113.88	152.19	148.29	112.72			2.97496	30.5049	1234.87	49.598	30.5708
Sobic.001G063500	Cell wall.cell wall proteins.hydroxyproline-rich glycoproteins.arabinogalactan proteins (AGPs).glycoproteins.fasciclin-type arabinogalactan protein	PF02469			Fasciclin_domain			PTHR32499.PTHR32499:SF4					AT5G06390.1	FLA17	FASCICLIN-like arabinogalactan protein 17 precursor	LOC_Os03g57460.1	fasciclin domain containing protein. expressed	Cell_wall		cell wall.cell wall proteins.AGPs.AGP	(at2g35860 : 494.0) FASCICLIN-like arabinogalactan protein 16 (FLA16); INVOLVED IN: cell adhesion; LOCATED IN: endomembrane system; EXPRESSED IN: 22 plant structures; EXPRESSED DURING: 13 growth stages; CONTAINS InterPro DOMAIN/s: FAS1 domain (InterPro:IPR000782); BEST Arabidopsis thaliana protein match is: FASCICLIN-like arabinogalactan protein 15 (TAIR:AT3G52370.1); Has 1005 Blast hits to 970 p…	cell wall.cell wall proteins.AGPs.AGP	(at2g35860 : 494.0) FASCICLIN-like arabinogalactan protein 16 precursor (FLA16); INVOLVED IN: cell adhesion; LOCATED IN: endomembrane system; EXPRESSED IN: 22 plant structures; EXPRESSED DURING: 13 growth stages; CONTAINS InterPro DOMAIN/s: FAS1 domain (InterPro:IPR000782); BEST Arabidopsis thaliana protein match is: FASCICLIN-like arabinogalactan protein 15 precursor (TAIR:AT3G52370.1); Has 1005…	24.99		41.45		152.03	295.51	144.83	79.4	48.55		117.96	258.38	268.7	322.09	316.85	244.91			539.303	356.252	822.988	114.235	94.5144
