## Supplemental Data Set for "The stem cell-type transcriptome of bioenergy sorghum reveals the spatial regulation of secondary cell wall networks": SupplementalDataSet11 Regulatory interactions among TFs involved in SCW formation.xlsx

### Sheet: Sheet1
				SbSND2a.NAC073.SND2	SbNSTd.NAC043.NST1	SbNAC75a.NAC075	SbVNI2g.NAC041.VNI2	SbVNI2b.NAC083.VNI2	SbNAC74.NAC074	SbBLH6.BLH6	SbKNAT7.KNAT7	SbMYB52/54.MYB52	SbMYB20/43d.MYB43	SbMYB	SbMYB60.MYB63	SbMYB42a.MYB42	SbGATA16.GATA16		ASML1.ATWRI1.WRI.WRI1	ATHB-7.ATHB7.HB-7	ATMYB4.MYB4	HSI2-L1.HSL1.VAL2	AT-HSFB1.ATHSF4.HSF4.HSFB1	BLH6	ATWRKY28.WRKY28	bHLH	CCT/B-box zinc finger	FRS12	ATZFP10.ZFP10	ANAC102.NAC102	bZIP65.TGA10	bHLH	MYB	ATMYB38.BIT1.MYB38.RAX2	MYB	ATWRKY28.WRKY28	MYB/SANT-like homeodomain	anac032.NAC032	ANAC104.XND1	OBF4.TGA4	ANAC041.NAC041	ATMYB4.MYB4	MYB
				Sobic.009G231600	Sobic.010G022400	Sobic.003G035100	Sobic.002G259600	Sobic.008G094700	Sobic.006G147400	Sobic.001G494000	Sobic.001G526200	Sobic.001G110900	Sobic.004G248700	Sobic.008G004200	Sobic.004G273800	Sobic.002G275500	Sobic.003G157300		Sobic.009G212500	Sobic.002G272900	Sobic.002G279100	Sobic.002G418200	Sobic.002G225300	Sobic.008G188900	Sobic.009G247300	Sobic.001G107400	Sobic.001G118100	Sobic.001G433000	Sobic.002G001700	Sobic.002G080100	Sobic.002G153100	Sobic.002G246600	Sobic.003G034300	Sobic.003G034500	Sobic.003G132300	Sobic.003G248400	Sobic.004G158300	Sobic.005G064600	Sobic.006G086000	Sobic.006G233500	Sobic.007G190333	Sobic.008G055800	Sobic.009G072200
	Sobic.003G251800	SbSND2d.NAC073.SND2
	Sobic.009G231600	SbSND2a.NAC073.SND2		Sobic.001G110900		Sobic.003G157300	Sobic.002G275500		Sobic.002G259600		Sobic.001G525900								Sobic.009G212500
	Sobic.010G022400	SbNSTd.NAC043.NST1			Sobic.003G035100	Sobic.003G157300		Sobic.001G526200													Sobic.002G279100			Sobic.008G188900
	Sobic.007G018100	SbNSTa.NAC043.NST1
	Sobic.003G035100	SbNAC75a.NAC075		Sobic.001G110900		Sobic.003G157300	Sobic.002G275500	Sobic.001G526200	Sobic.002G259600			Sobic.008G004200	Sobic.004G248700		Sobic.010G022400							Sobic.002G418200
	Sobic.002G259600	SbVNI2g.NAC041.VNI2		Sobic.001G110900	Sobic.003G035100	Sobic.003G157300	Sobic.002G275500			Sobic.009G231600									Sobic.009G212500
	Sobic.008G094700	SbVNI2b.NAC083.VNI2														Sobic.010G192432				Sobic.002G272900			Sobic.002G225300							Sobic.002G080100								Sobic.005G064600
	Sobic.006G147400	SbNAC74.NAC074									Sobic.001G525900			Sobic.008G094700											Sobic.009G247300									Sobic.003G034500
	Sobic.001G494000	SbBLH6.BLH6						Sobic.001G526200
	Sobic.001G526200	SbKNAT7.KNAT7		Sobic.001G110900	Sobic.003G035100	Sobic.003G157300						Sobic.008G004200			Sobic.010G022400		Sobic.001G494000
	Sobic.001G110900	SbMYB52/54.MYB52			Sobic.003G035100	Sobic.003G157300	Sobic.002G275500	Sobic.001G526200	Sobic.002G259600	Sobic.009G231600		Sobic.008G004200	Sobic.004G248700
	Sobic.004G248700	SbMYB20/43d.MYB43		Sobic.001G110900	Sobic.003G035100							Sobic.008G004200
	Sobic.008G004200	SbMYB		Sobic.001G110900	Sobic.003G035100			Sobic.001G526200					Sobic.004G248700
	Sobic.004G273800	SbMYB60.MYB63					Sobic.002G275500
	Sobic.007G039100	SbMYB103.MYB103
	Sobic.002G275500	SbMYB42a.MYB42		Sobic.001G110900	Sobic.003G035100	Sobic.003G157300			Sobic.002G259600	Sobic.009G231600	Sobic.001G525900
	Sobic.008G112200	SbMYB46.MYB46
	Sobic.003G157300	SbGATA16.GATA16		Sobic.001G110900	Sobic.003G035100		Sobic.002G275500	Sobic.001G526200	Sobic.002G259600	Sobic.009G231600					Sobic.010G022400				Sobic.009G212500		Sobic.002G279100	Sobic.002G418200		Sobic.008G188900
	Sobic.002G242500	ATWRKY2.WRKY2
	Sobic.004G151500	AP2 EREBP APETALA2
	Sobic.007G184800	bZIP RF2a
	Sobic.010G192432	bZIP65.TGA10									Sobic.001G525900			Sobic.008G094700					Sobic.009G212500	Sobic.002G272900			Sobic.002G225300								Sobic.002G153100								Sobic.006G086000			Sobic.008G055800
	Sobic.009G050600	GATA23				Sobic.003G157300													Sobic.009G212500	Sobic.002G272900	Sobic.002G279100	Sobic.002G418200					Sobic.001G118100	Sobic.001G433000					Sobic.003G034300		Sobic.003G132300	Sobic.003G248400	Sobic.004G158300			Sobic.006G233500	Sobic.007G190333		Sobic.009G072200
	Sobic.001G525900	BEL1					Sobic.002G275500			Sobic.009G231600						Sobic.010G192432			Sobic.009G212500	Sobic.002G272900					Sobic.009G247300	Sobic.001G107400			Sobic.002G001700			Sobic.002G246600
	Sobic.001G437300	LBD18												Sobic.008G094700		Sobic.010G192432										)
