## Supplemental Data Set for "The stem cell-type transcriptome of bioenergy sorghum reveals the spatial regulation of secondary cell wall networks": SupplementalDataSet12 Node, edge and dataset for the construction of different gene regulatory networks (GRNs).xlsx

### Sheet: Sheet1
File name	GRN name	Node		Edge criteria	Samples used for PCC calculation
		Source node	Target node
SupplementalDataSet13 Vascular bundle and non-vascular bundle GRNs.cys	Vasular bundle GRN	Up-regulated differentially expressed (DE) TFs in vascular bundle cells	Common up-regulated DEGs in all vascular bundle cells compared non-vascular bundle cells	|PCC|>= 0.8 and putative TF-motif interaction	Vascular bundle samples (n=12; phloem, vascular parenchyma, xylem sclerenchyma)
	Non-vascular bundle GRN	Up-regulated differentially expressed (DE) TFs in non-vascular bundle	Common up-regulated DEGs in all non-vascular bundle cells compared to vascular bundle cells	|PCC|>= 0.8 and putative TF-motif interaction	Non-vascular bundle samples (n=8; pith parenchyma, epidermis)
SupplementalDataSet14 Cell-type specific GRNs.cys	Epidermis specific GRN	Epidermis specific TFs	Epidermis specific genes	|PCC|>= 0.8 and putative TF-motif interaction	Epidermis samples (n=4)
	Pith parenchyma specific GRN	Pith parenchyma specific TFs	Pith parenchyma specific genes	|PCC|>= 0.8 and putative TF-motif interaction	Pith parenchyma samples (n=4)
	Phloem specific GRN	Phloem specific TFs	Phloem specific genes	|PCC|>= 0.8 and putative TF-motif interaction	Phloem samples (n=4)
	Vascular parenchyma specific GRN	Vascular parenchyma specific TFs	Vascular parenchyma specific genes	|PCC|>= 0.8 and putative TF-motif interaction	Vascular parenchyma samples (n=4)
	Xylem sclerenchyma specific GRN	Xylem sclerenchyma specific TFs	Xylem sclerenchyma specific genes	|PCC|>= 0.8 and putative TF-motif interaction	Xylem sclerenchyma samples (n=4)
SupplementalDataSet15 Cell-type specific gene and all TFs GRNs.cys	Epidermis specific full GRN	All TFs regardless of cell specificity	Epidermis specific genes and all TFs	|PCC|>= 0.8 and putative TF-motif interaction	Epidermis samples (n=4)
	Pith parenchyma specific full GRN	All TFs regardless of cell specificity	Pith parenchyma specific genes and all TFs	|PCC|>= 0.8 and putative TF-motif interaction	Pith parenchyma samples (n=4)
	Phloem specific full GRN	All TFs regardless of cell specificity	Phloem specific genes and TFs	|PCC|>= 0.8 and putative TF-motif interaction	Phloem samples (n=4)
	Vascular parenchyma specific full GRN	All TFs regardless of cell specificity	Vascular parenchyma specific genes and all TFs	|PCC|>= 0.8 and putative TF-motif interaction	Vascular parenchyma samples (n=4)
	Xylem sclerenchyma specific full GRN	All TFs regardless of cell specificity	Xylem sclerenchyma specific genes and all TFs	|PCC|>= 0.8 and putative TF-motif interaction	Xylem sclerenchyma samples (n=4)
SupplementalDataSet16 SCW formation GRN.cys	SCW formation GRN	TFs that co-expressed with three CESA4/7/A genes	Genes that co-expressed with CESA4/7/8 genes	PCC > 0.91 and putative TF-motif interaction	Stem developmental internode samples (n=13)
SupplementalDataSet17 SCW TF GRN.cys	SCW TF GRN	TFs that co-expressed with three CESA4/7/8 genes	TFs that co-expressed with three CESA4/7/8 genes	PCC > 0.91 and putative TF-motif interaction	Stem developmental internode samples (n=13)
